# Insights into longevity and virus-driven adaptation from *Myotis* bat genomes

**DOI:** 10.1101/2024.10.10.617725

**Authors:** Juan M. Vazquez, M. Elise Lauterbur, Saba Mottaghinia, Léa Gaucherand, Sarah Maesen, Michael Singer, Sarah Villa, Melanie Bucci, Devaughn Fraser, Genavieve Gray-Sandoval, Zeinab R. Haidar, Melissa Han, William Kohler, Tanya M. Lama, Amandine Le Corf, Clara Loyer, Dakota McMillan, Stacy Li, Johnathan Lo, Carine Rey, Samantha L.R. Capel, Kathleen Slocum, Melissa Sui, William Thomas, Janet Debelak Tyburec, Rachel Brem, Richard Miller, Michael Buchalski, Jose Pablo Vazquez-Medina, Sébastien Pfeffer, Lucie Etienne, David Enard, Peter H. Sudmant

**Affiliations:** Department of Integrative Biology, University of California, Berkeley, Berkeley, CA USA; Department of Biology, Pennsylvania State University, State College, PA USA; Department of Ecology and Evolutionary Biology, University of Arizona, Tucson, AZ USA; Department of Biology, University of Vermont, Burlington, VT USA; Centre International de Recherche en Infectiologie (CIRI), Inserm U1111, Université Claude Bernard Lyon 1, CNRS UMR5308, Ecole Normale Supérieure ENS de Lyon, Université de Lyon, Lyon, France; Max Delbrück Center for Molecular Medicine in the Helmholtz Association, Robert-Rössle-Straße 10, Berlin, 13125, Germany; Université de Strasbourg, Architecture et Réactivité de l’ARN, Institut de Biologie Moléculaire et Cellulaire du CNRS, Strasbourg, France; Department of Molecular and Cellular Biology, University of California, Berkeley, Berkeley, CA USA; Wildlife Genetics Research Unit, Wildlife Health Laboratory, California Department of Fish and Wildlife, Sacramento, CA, USA; Wildlife Diversity Program, Wildlife Division, Connecticut Department of Energy and Environmental Protection, Burlington, CT, USA; Department of Biology, California State Polytechnic University, Humboldt, Arcata, CA USA; Department of Pathology and Clinical Laboratories, University of Michigan, Ann Arbor, MI USA; Department of Biological Sciences, Smith College, Northampton, MA USA; Department of Science and Biotechnology, Berkeley City College, Berkeley, CA USA; Center for Computational Biology, University of California, Berkeley, Berkeley, CA USA; Bat Conservation International, Austin, TX USA; Department of Ecology and Evolution, Stony Brook University, Stony Brook NY USA; Colossal Biosciences, Dallas, TX USA; Bat Survey Solutions, LLC, Tucson, AZ USA; Department of Plant and Microbial Biology, University of California, Berkeley, Berkeley, CA USA

**Keywords:** Aging, Bats, Cancer, Evolutionary Biology, Functional Genomics, Immunity, Infectious Disease

## Abstract

The genus *Myotis* is one of the largest clades of bats, and exhibits some of the most extreme variation in lifespans among mammals alongside unique adaptations to viral tolerance and immune defense^1–3^. To study the evolution of these phenotypes we generated cell lines and near-complete genome assemblies for eight closely related *Myotis* species. Using genome-wide screens of positive selection, analyses of structural variation, and functional experiments in primary cells, we identify patterns of adaptation contributing to longevity, cancer resistance, and viral interactions. We demonstrate distinct modes of adaptation to DNA and RNA viruses compared to all other mammals, with bats exhibiting genome-wide overrepresentation of positive selection for DNA virus-interacting proteins and elevated rates of copy number variation for RNA virus-interacting proteins. Characterization of *Myotis-*specific duplications of the key immune factor protein kinase R (*PKR*) reveals multiple ancient segregating trans-species copy number polymorphisms. We show that the recurrent evolution of longevity seen in *Myotis* is associated with positive selection in cancer pathways, and demonstrate a unique response to DNA damage in primary cells of the long-lived *M. lucifugus*. Together, our results suggest that bats’ remarkable longevity and immunity are linked through pleiotropic adaptations to viruses and aging-related disease.
