## Supplemental Tables 1-9 for "Insights into longevity and virus-driven adaptation from *Myotis* bat genomes": SupplementaryDataTable_1-GenomeStats.xlsx

### Sheet: Summary of Genome Stats
Genome	Genus	Species	Origin	Collector	Lattitude	Longitude	Date	Permit	PacBio Coverage (GB/Genome Size)	Hi-C Coverage (GB)	Scaffolds (#)	Size (bp)	QV (#)	NG50 (bp)	LG50 (#)	Percentage of Nucleotides Assembled in Chromosomes	BUSCO, mammalia: Percent Complete	BUSCO, mammalia: Percent Singleton	BUSCO, mammalia: Percent Duplicated	BUSCO, mammalia: Percent Fragmented	BUSCO, mammalia: Percent Missing	Genes Annotated (#)	Genes Annotated, minus unnamed predicted genes (#)	Gaps in Assembly (#)	Average Gaps Per Chr: Only Chromosomes with Gaps	Average Gaps Per Chr: All Chromosomes	Gapless Chromosomes (#)	Draft Chromosomes (>0 gaps) (#)	T2T Chromosomes (#)	T2T Chromosomes (%)	Draft Chromosomes (%)
mMyoLuc1	Myotis	lucifugus	Tissue (muscle)	Devaughn Fraser, Michael Buchalski	40.307	-121.235	2019-07-15	Gift, Buchalski	37.7	14.0573	260	2062984737	66.6291	98951147	7	0.981	0.985	0.957	0.028	0.004	0.011	30903	20745	19	1.63636	0.818182	11	8	3	0.136364	0.363636
mMyoVel1	Myotis	velifer	Tissue (muscle)	Mary Elise Lauterbur, David Enard	32.3378	-111.08	2020-11-02	AZ SP405504	59	31.7258	162	2080326748	65.7078	98831194	7	0.974	0.983	0.961	0.022	0.004	0.013	25954	20460	35	2.1875	1.45833	8	7	1	0.0416667	0.291667
mMyoOcc1	Myotis	occultus	Primary dermal wing fibroblast	Mary Elise Lauterbur, Juan Manuel Vazquez, Peter Sudmant, David Enard	35.1068	-111.732	2021-06-10	AZ SP407155	40	31.4977	69	2031892616	66.8925	98960009	7	0.991	0.985	0.957	0.028	0.003	0.012	27931	20973	29	1.8125	1.26087	7	12	3	0.130435	0.521739
mMyoAui1	Myotis	auriculus	Primary dermal wing fibroblast	Mary Elise Lauterbur, Juan Manuel Vazquez, Zeinab Haidar, Kathleen Slocum, Janet Tyburek, Peter Sudmant, David Enard	31.9132	-109.14	2021-06-01	AZ SP407155	31.4	26.5328	142	2072908799	67.8887	99473469	7	0.988	0.984	0.959	0.025	0.004	0.012	27412	21179	29	1.93333	1.26087	8	16	7	0.304348	0.695652
mMyoCai1	Myotis	californicus	Primary dermal wing fibroblast	Kathleen Slocum, Ryan Byrnes	37.7828	-120.2251687	2021-05-08	Gift, Slocum	33.6	40.5715	85	2070416451	68.2816	101286765	7	0.989	0.984	0.963	0.021	0.004	0.012	27742	20786	12	1.71429	0.461538	19	13	9	0.346154	0.5
mMyoVol1	Myotis	volans	Primary dermal wing fibroblast	Mary Elise Lauterbur, Juan Manuel Vazquez, Zeinab Haidar, Kathleen Slocum, Janet Tyburek, Peter Sudmant, David Enard	31.8883	-109.17	2021-06-03	AZ SP407155	31.8	39.1062	79	2096856460	69.4278	100618793	7	0.986	0.983	0.955	0.028	0.004	0.013	27361	20916	10	1.42857	0.434783	16	14	11	0.478261	0.608696
mMyoEvo1	Myotis	evotis	Primary dermal wing fibroblast	William Kohler, Richard Miller	Not provided	Not provided	Not provided	Gift, Miller	53.7	35.7405	116	2070482010	58.0563	100887357	7	0.985	0.982	0.955	0.027	0.004	0.014	27296	20948	7	1.4	0.304348	18	15	12	0.521739	0.652174
mMyoThy1	Myotis	thysanodes	Primary dermal wing fibroblast	William Kohler, Richard Miller	Not provided	Not provided	Not provided	Gift, Miller	35.4	30.6421	75	2088628874	67.0261	101229579	7	0.99	0.982	0.952	0.03	0.004	0.014	27264	20946	19	1.72727	0.826087	12	15	9	0.391304	0.652174
MEAN									40.325	31.2342	123.5	2.07181e+09	66.2387	1.0003e+08	7	0.9855	0.9835	0.957375	0.026125	0.003875	0.012625	27732.9	20869.1	20	1.72998	0.853126	12.375	12.5	6.875	0.293784	0.535717
MEDIAN									36.55	31.6118	100.5	2.0717e+09	66.9593	100046131	7	0.987	0.9835	0.957	0.0275	0.004	0.0125	27386.5	20931	19	1.72078	0.822134	11.5	13.5	8	0.325251	0.565217
STDEV									10.3954	8.34327	64.6949	1.94897e+07	3.49489	1.07941e+06	0	0.00563154	0.00119523	0.0035431	0.00318198	0.000353553	0.00106066	1409.43	210.727	10.1559	0.25808	0.43593	4.74906	3.33809	4.08613	0.174596	0.145736
95%CI									7.99064	6.41321	49.7289	1.49811e+07	2.68641	829707	0	0.00432879	0.000918734	0.00272347	0.00244589	0.000271765	0.000815296	1083.38	161.979	7.80654	0.198378	0.335086	3.65045	2.56588	3.14087	0.134207	0.112023
Low95%CI									32.3344	24.821	73.7711	2.05683e+09	63.5523	9.92001e+07	7	0.981171	0.982581	0.954652	0.0236791	0.00360323	0.0118097	26649.5	20707.1	12.1935	1.5316	0.51804	8.72455	9.93412	3.73413	0.159577	0.423695
High95%CI									48.3156	37.6474	173.229	2.08679e+09	68.9251	1.00859e+08	7	0.989829	0.984419	0.960098	0.0285709	0.00414677	0.0134403	28816.3	21031.1	27.8065	1.92836	1.18821	16.0255	15.0659	10.0159	0.42799	0.64774
MAX									59	40.5715	260	2096856460	69.4278	101286765	7	0.991	0.985	0.963	0.03	0.004	0.014	30903	21179	35	2.1875	1.45833	19	16	12	0.521739	0.695652
MIN									31.4	14.0573	69	2031892616	58.0563	98831194	7	0.974	0.982	0.952	0.021	0.003	0.011	25954	20460	7	1.4	0.304348	7	7	1	0.0416667	0.291667

### Sheet: GapsAndScaffold
Genome	Scaffold	Chromosome (sensu Volleth et al 2002)	Both Telomeres?	Gapless	Complete
mMyoOcc1	1	V1	Y	N	Gap
mMyoOcc1	2	V3	Y	Y	Complete
mMyoOcc1	3	V5	Y	N	Gap
mMyoOcc1	4	X	Y	N	Gap
mMyoOcc1	5	V8	N	N	Frac
mMyoOcc1	6	V7	Y	N	Gap
mMyoOcc1	7	V9	Y	N	Gap
mMyoOcc1	8	V11	Y	N	Gap
mMyoOcc1	9	V10	N	Y	Frac
mMyoOcc1	10	V13	N	N	Frac
mMyoOcc1	11	V12	Y	N	Gap
mMyoOcc1	12	V14	N	N	Frac
mMyoOcc1	13	V15	N	Y	Frac
mMyoOcc1	14	V18	N	Y	Frac
mMyoOcc1	15	V16	N	N	Frac
mMyoOcc1	16	V19	N	N	Frac
mMyoOcc1	17	V21	Y	Y	Complete
mMyoOcc1	18	V20	Y	Y	Complete
mMyoOcc1	19	V22	N	Y	Frac
mMyoOcc1	20	V23	Y	N	Gap
mMyoOcc1	21	V25	Y	N	Gap
mMyoOcc1	22	V24	N	N	Frac
mMyoOcc1	23	Y	N	N	Frac
mMyoAui1	1	V1	Y	N	Gap
mMyoAui1	2	V3	Y	N	Gap
mMyoAui1	3	V5	Y	Y	Complete
mMyoAui1	4	X	Y	N	Gap
mMyoAui1	5	V8	Y	N	Gap
mMyoAui1	6	V7	Y	N	Gap
mMyoAui1	7	V9	Y	N	Gap
mMyoAui1	8	V11	N	N	Frac
mMyoAui1	9	V10	N	N	Frac
mMyoAui1	10	V13	Y	N	Gap
mMyoAui1	11	V12	N	N	Frac
mMyoAui1	12	V14	N	Y	Frac
mMyoAui1	13	V15	Y	N	Gap
mMyoAui1	14	V18	Y	Y	Complete
mMyoAui1	15	V19	N	N	Frac
mMyoAui1	16	V16	Y	Y	Complete
mMyoAui1	17	V20	Y	Y	Complete
mMyoAui1	18	V21	Y	N	Gap
mMyoAui1	19	V22	Y	Y	Complete
mMyoAui1	20	V23	Y	Y	Complete
mMyoAui1	21	V24	N	N	Frac
mMyoAui1	22	V25	Y	Y	Complete
mMyoAui1	23	Y	N	N	Frac
mMyoCai1	1	V1	Y	N	Gap
mMyoCai1	2	V5	Y	N	Gap
mMyoCai1	3	V3	Y	Y	Complete
mMyoCai1	4	X	N	N	Frac
mMyoCai1	5	V8	N	Y	Frac
mMyoCai1	6	V7	Y	Y	Complete
mMyoCai1	7	V9	N	Y	Frac
mMyoCai1	8	V10	N	Y	Frac
mMyoCai1	9	V11	N	Y	Frac
mMyoCai1	10	V13	N	Y	Frac
mMyoCai1	11	V12	Y	N	Gap
mMyoCai1	12	V14	Y	Y	Complete
mMyoCai1	13	V15	N	Y	Frac
mMyoCai1	14	V18	Y	Y	Complete
mMyoCai1	15	V19	Y	Y	Complete
mMyoCai1	16	V16	Y	Y	Complete
mMyoCai1	17	V20	Y	Y	Complete
mMyoCai1	18	V21	N	Y	Frac
mMyoCai1	19	V22	Y	Y	Complete
mMyoCai1	20	V23	Y	Y	Complete
mMyoCai1	21	V24	Y	N	Gap
mMyoCai1	22	V25	N	Y	Frac
mMyoEvo1	1	V1	Y	Y	Complete
mMyoEvo1	2	V3	Y	Y	Complete
mMyoEvo1	3	V5	Y	Y	Complete
mMyoEvo1	4	X	Y	N	Gap
mMyoEvo1	5	V8	Y	Y	Complete
mMyoEvo1	6	V7	Y	N	Gap
mMyoEvo1	7	V9	Y	Y	Complete
mMyoEvo1	8	V11	Y	Y	Complete
mMyoEvo1	9	V10	Y	Y	Complete
mMyoEvo1	10	V13	N	Y	Frac
mMyoEvo1	11	V12	N	N	Frac
mMyoEvo1	12	V14	N	Y	Frac
mMyoEvo1	13	V15	N	Y	Frac
mMyoEvo1	14	V18	Y	Y	Complete
mMyoEvo1	15	V16	Y	N	Gap
mMyoEvo1	16	V19	Y	Y	Complete
mMyoEvo1	17	V20	Y	Y	Complete
mMyoEvo1	18	V21	Y	Y	Complete
mMyoEvo1	19	V22	N	Y	Frac
mMyoEvo1	20	V23	N	Y	Frac
mMyoEvo1	21	V24	Y	Y	Complete
mMyoEvo1	22	V25	N	Y	Frac
mMyoEvo1	23	Y	N	N	Frac
mMyoLuc1	1	V1	Y	N	Gap
mMyoLuc1	2	V3	Y	Y	Complete
mMyoLuc1	3	V5	Y	Y	Complete
mMyoLuc1	4	X	N	N	Frac
mMyoLuc1	5	V7	Y	N	Gap
mMyoLuc1	6	V8	N	Y	Frac
mMyoLuc1	7	V9	N	N	Frac
mMyoLuc1	8	V11	N	N	Frac
mMyoLuc1	9	V10	N	Y	Frac
mMyoLuc1	10	V12	N	N	Frac
mMyoLuc1	11	V13	N	Y	Frac
mMyoLuc1	12	V14	N	Y	Frac
mMyoLuc1	13	V15	N	N	Frac
mMyoLuc1	14	V16	Y	N	Gap
mMyoLuc1	15	V18	N	N	Frac
mMyoLuc1	16	V19	Y	N	Gap
mMyoLuc1	17	V21	N	Y	Frac
mMyoLuc1	18	V20	Y	Y	Complete
mMyoLuc1	19	V22	N	Y	Frac
mMyoLuc1	20	V23	N	Y	Frac
mMyoLuc1	21	V24	Y	N	Gap
mMyoLuc1	22	V25	N	Y	Frac
mMyoThy1	1	V1	N	N	Frac
mMyoThy1	2	V3	Y	N	Gap
mMyoThy1	3	V5	N	N	Frac
mMyoThy1	4	X	N	N	Frac
mMyoThy1	5	V8	Y	N	Gap
mMyoThy1	6	V7	Y	Y	Complete
mMyoThy1	7	V9	Y	Y	Complete
mMyoThy1	8	V10	Y	Y	Complete
mMyoThy1	9	V11	N	Y	Frac
mMyoThy1	10	V13	Y	Y	Complete
mMyoThy1	11	V12	Y	N	Gap
mMyoThy1	12	V14	Y	N	Gap
mMyoThy1	13	V15	Y	Y	Complete
mMyoThy1	14	V18	N	Y	Frac
mMyoThy1	15	V19	Y	Y	Complete
mMyoThy1	16	V16	Y	Y	Complete
mMyoThy1	17	V21	Y	N	Gap
mMyoThy1	18	V20	N	Y	Frac
mMyoThy1	19	V22	Y	Y	Complete
mMyoThy1	20	V23	Y	N	Gap
mMyoThy1	21	V24	N	N	Frac
mMyoThy1	22	V25	Y	Y	Complete
mMyoThy1	23	Y	N	N	Frac
mMyoVel1	1	V1	Y	N	Gap
mMyoVel1	2	V3	Y	N	Gap
mMyoVel1	3	V5	Y	N	Gap
mMyoVel1	4	X	N	N	Frac
mMyoVel1	5	V8	N	N	Frac
mMyoVel1	6	V7	Y	N	Gap
mMyoVel1	7	V9	N	Y	Frac
mMyoVel1	8	V11	Y	N	Gap
mMyoVel1	9	V10	N	N	Frac
mMyoVel1	10	V13	Y	N	Gap
mMyoVel1	11	V12	N	Y	Frac
mMyoVel1	12	V14	Y	Y	Complete
mMyoVel1	13	V15	N	N	Frac
mMyoVel1	14	V18	N	Y	Frac
mMyoVel1	15	V19	N	N	Frac
mMyoVel1	16	V16	N	N	Frac
mMyoVel1	17	V21	N	Y	Frac
mMyoVel1	18	V20	N	N	Frac
mMyoVel1	19	V22	N	N	Frac
mMyoVel1	20	V24	N	N	Frac
mMyoVel1	21	V23	N	Y	Frac
mMyoVel1	22	V25	N	Y	Frac
mMyoVol1	1	V1	Y	Y	Complete
mMyoVol1	2	V5	Y	Y	Complete
mMyoVol1	3	V3	Y	Y	Complete
mMyoVol1	4	X	N	N	Frac
mMyoVol1	5	V8	Y	N	Gap
mMyoVol1	6	V7	Y	Y	Complete
mMyoVol1	7	V9	N	Y	Frac
mMyoVol1	8	V10	Y	Y	Complete
mMyoVol1	9	V11	N	Y	Frac
mMyoVol1	10	V13	Y	N	Gap
mMyoVol1	11	V12	Y	Y	Complete
mMyoVol1	12	V14	Y	Y	Complete
mMyoVol1	13	V15	N	N	Frac
mMyoVol1	14	V18	Y	Y	Complete
mMyoVol1	15	V16	Y	N	Gap
mMyoVol1	16	V19	N	Y	Frac
mMyoVol1	17	V21	Y	Y	Complete
mMyoVol1	18	V20	N	Y	Frac
mMyoVol1	19	V22	Y	Y	Complete
mMyoVol1	20	V23	Y	Y	Complete
mMyoVol1	21	V24	N	Y	Frac
mMyoVol1	22	V25	N	N	Frac
mMyoVol1	23	Y	N	N	Frac

### Sheet: ChromosomeStatus
Genome	V1	V3	V5	V8	V7	V9	V11	V10	V13	V12	V14	V15	V18	V16	V19	V21	V20	V22	V23	V25	V24	X	Y	%Gap	%Fractured	%Complete
mMyoLuc1	Gap	Complete	Complete	Frac	Gap	Frac	Frac	Frac	Frac	Frac	Frac	Frac	Frac	Gap	Gap	Frac	Complete	Frac	Frac	Frac	Gap	Frac		0.227273	0.636364	0.136364
mMyoVel1	Gap	Gap	Gap	Frac	Gap	Frac	Gap	Frac	Gap	Frac	Complete	Frac	Frac	Frac	Frac	Frac	Frac	Frac	Frac	Frac	Frac	Frac		0.272727	0.681818	0.0454545
mMyoOcc1	Gap	Complete	Gap	Frac	Gap	Gap	Gap	Frac	Frac	Gap	Frac	Frac	Frac	Frac	Frac	Complete	Complete	Frac	Gap	Gap	Frac	Gap	Frac	0.391304	0.478261	0.130435
mMyoAui1	Gap	Gap	Complete	Gap	Gap	Gap	Frac	Frac	Gap	Frac	Frac	Gap	Complete	Complete	Frac	Gap	Complete	Complete	Complete	Complete	Frac	Gap	Frac	0.391304	0.304348	0.304348
mMyoCai1	Gap	Complete	Gap	Frac	Complete	Frac	Frac	Frac	Frac	Gap	Complete	Frac	Complete	Complete	Complete	Frac	Complete	Complete	Complete	Frac	Gap	Frac		0.173913	0.391304	0.391304
mMyoVol1	Complete	Complete	Complete	Gap	Complete	Frac	Frac	Complete	Gap	Complete	Complete	Frac	Complete	Gap	Frac	Complete	Frac	Complete	Complete	Frac	Frac	Frac	Frac	0.130435	0.391304	0.478261
mMyoEvo1	Complete	Complete	Complete	Complete	Gap	Complete	Complete	Complete	Frac	Frac	Frac	Frac	Complete	Gap	Complete	Complete	Complete	Frac	Frac	Frac	Complete	Gap	Frac	0.130435	0.347826	0.521739
mMyoThy1	Frac	Gap	Frac	Gap	Complete	Complete	Frac	Complete	Complete	Gap	Gap	Complete	Frac	Complete	Complete	Gap	Frac	Complete	Gap	Complete	Frac	Frac		0.272727	0.318182	0.409091
%Gap	0.625	0.375	0.375	0.375	0.625	0.25	0.25	0	0.375	0.375	0.125	0.125	0	0.375	0.125	0.25	0	0	0.25	0.125	0.25	0.375	0
%Fractured	0.125	0	0.125	0.5	0	0.5	0.625	0.625	0.5	0.5	0.5	0.75	0.5	0.25	0.5	0.375	0.375	0.5	0.375	0.625	0.625	0.625	0.8
%Complete	0.25	0.625	0.5	0.125	0.375	0.25	0.125	0.375	0.125	0.125	0.375	0.125	0.5	0.375	0.375	0.375	0.625	0.5	0.375	0.25	0.125	0	0
Gap: Scaffold has both telomeres, but contains at least one gap
Frac: Scaffold does not have both telomeres
Complete: Scaffold is both T2T and gapless
Chromosome	V1	V3	V5	V8	V7	V9	V11	V10	V13	V12	V14	V15	V18	V16	V19	V21	V20	V22	V23	V25	V24	X	Y
Genomes where T2T	mMyoVol1	mMyoLuc1	mMyoLuc1	mMyoEvo1	mMyoCai1	mMyoEvo1	mMyoEvo1	mMyoVol1	mMyoThy1	mMyoVol1	mMyoVel1	mMyoThy1	mMyoAui1	mMyoAui1	mMyoCai1	mMyoOcc1	mMyoLuc1	mMyoAui1	mMyoAui1	mMyoAui1	mMyoEvo1	#N/A	#N/A
	mMyoEvo1	mMyoOcc1	mMyoAui1		mMyoVol1	mMyoThy1		mMyoEvo1			mMyoCai1		mMyoCai1	mMyoCai1	mMyoEvo1	mMyoVol1	mMyoOcc1	mMyoCai1	mMyoCai1	mMyoThy1
		mMyoCai1	mMyoVol1		mMyoThy1			mMyoThy1			mMyoVol1		mMyoVol1	mMyoThy1	mMyoThy1	mMyoEvo1	mMyoAui1	mMyoVol1	mMyoVol1
		mMyoVol1	mMyoEvo1										mMyoEvo1				mMyoCai1	mMyoThy1
		mMyoEvo1															mMyoEvo1

### Sheet: Gaps per Scaffold
Genome	Scaffold	Scaffold_n	N_gaps
mMyoAui1	SUPER__1	1	3
mMyoAui1	SUPER__2	2	1
mMyoAui1	SUPER__3	3	0
mMyoAui1	SUPER__4	4	6
mMyoAui1	SUPER__5	5	1
mMyoAui1	SUPER__6	6	1
mMyoAui1	SUPER__7	7	1
mMyoAui1	SUPER__8	8	1
mMyoAui1	SUPER__9	9	1
mMyoAui1	SUPER__10	10	2
mMyoAui1	SUPER__11	11	3
mMyoAui1	SUPER__12	12	0
mMyoAui1	SUPER__13	13	1
mMyoAui1	SUPER__14	14	0
mMyoAui1	SUPER__15	15	1
mMyoAui1	SUPER__16	16	0
mMyoAui1	SUPER__17	17	0
mMyoAui1	SUPER__18	18	1
mMyoAui1	SUPER__19	19	0
mMyoAui1	SUPER__20	20	0
mMyoAui1	SUPER__21	21	4
mMyoAui1	SUPER__22	22	0
mMyoAui1	SUPER__23	23	2
mMyoCai1	SUPER__1	1	3
mMyoCai1	SUPER__2	2	1
mMyoCai1	SUPER__3	3	0
mMyoCai1	SUPER__4	4	1
mMyoCai1	SUPER__5	5	0
mMyoCai1	SUPER__6	6	0
mMyoCai1	SUPER__7	7	0
mMyoCai1	SUPER__8	8	0
mMyoCai1	SUPER__9	9	0
mMyoCai1	SUPER__10	10	0
mMyoCai1	SUPER__11	11	1
mMyoCai1	SUPER__12	12	0
mMyoCai1	SUPER__13	13	0
mMyoCai1	SUPER__14	14	0
mMyoCai1	SUPER__15	15	0
mMyoCai1	SUPER__16	16	0
mMyoCai1	SUPER__17	17	0
mMyoCai1	SUPER__18	18	0
mMyoCai1	SUPER__19	19	0
mMyoCai1	SUPER__20	20	0
mMyoCai1	SUPER__21	21	3
mMyoCai1	SUPER__22	22	0
mMyoCai1	SUPER__23	23	0
mMyoCai1	SUPER__24	24	0
mMyoCai1	SUPER__25	25	1
mMyoCai1	SUPER__30	30	2
mMyoEvo1	SUPER__1	1	0
mMyoEvo1	SUPER__2	2	0
mMyoEvo1	SUPER__3	3	0
mMyoEvo1	SUPER__4	4	1
mMyoEvo1	SUPER__5	5	0
mMyoEvo1	SUPER__6	6	1
mMyoEvo1	SUPER__7	7	0
mMyoEvo1	SUPER__8	8	0
mMyoEvo1	SUPER__9	9	0
mMyoEvo1	SUPER__10	10	0
mMyoEvo1	SUPER__11	11	1
mMyoEvo1	SUPER__12	12	0
mMyoEvo1	SUPER__13	13	0
mMyoEvo1	SUPER__14	14	0
mMyoEvo1	SUPER__15	15	1
mMyoEvo1	SUPER__16	16	0
mMyoEvo1	SUPER__17	17	0
mMyoEvo1	SUPER__18	18	0
mMyoEvo1	SUPER__19	19	0
mMyoEvo1	SUPER__20	20	0
mMyoEvo1	SUPER__21	21	0
mMyoEvo1	SUPER__22	22	0
mMyoEvo1	SUPER__23	23	3
mMyoLuc1	SUPER__1	1	2
mMyoLuc1	SUPER__2	2	0
mMyoLuc1	SUPER__3	3	0
mMyoLuc1	SUPER__4	4	2
mMyoLuc1	SUPER__5	5	2
mMyoLuc1	SUPER__6	6	0
mMyoLuc1	SUPER__7	7	1
mMyoLuc1	SUPER__8	8	1
mMyoLuc1	SUPER__9	9	0
mMyoLuc1	SUPER__10	10	1
mMyoLuc1	SUPER__11	11	0
mMyoLuc1	SUPER__12	12	0
mMyoLuc1	SUPER__13	13	1
mMyoLuc1	SUPER__14	14	2
mMyoLuc1	SUPER__15	15	1
mMyoLuc1	SUPER__16	16	1
mMyoLuc1	SUPER__17	17	0
mMyoLuc1	SUPER__18	18	0
mMyoLuc1	SUPER__19	19	0
mMyoLuc1	SUPER__20	20	0
mMyoLuc1	SUPER__21	21	4
mMyoLuc1	SUPER__22	22	0
mMyoOcc1	SUPER__1	1	1
mMyoOcc1	SUPER__2	2	0
mMyoOcc1	SUPER__3	3	2
mMyoOcc1	SUPER__4	4	8
mMyoOcc1	SUPER__5	5	1
mMyoOcc1	SUPER__6	6	1
mMyoOcc1	SUPER__7	7	1
mMyoOcc1	SUPER__8	8	1
mMyoOcc1	SUPER__9	9	0
mMyoOcc1	SUPER__10	10	1
mMyoOcc1	SUPER__11	11	1
mMyoOcc1	SUPER__12	12	2
mMyoOcc1	SUPER__13	13	0
mMyoOcc1	SUPER__14	14	0
mMyoOcc1	SUPER__15	15	3
mMyoOcc1	SUPER__16	16	1
mMyoOcc1	SUPER__17	17	0
mMyoOcc1	SUPER__18	18	0
mMyoOcc1	SUPER__19	19	0
mMyoOcc1	SUPER__20	20	2
mMyoOcc1	SUPER__21	21	1
mMyoOcc1	SUPER__22	22	2
mMyoOcc1	SUPER__23	23	1
mMyoThy1	SUPER__1	1	1
mMyoThy1	SUPER__2	2	2
mMyoThy1	SUPER__3	3	1
mMyoThy1	SUPER__4	4	1
mMyoThy1	SUPER__5	5	2
mMyoThy1	SUPER__6	6	0
mMyoThy1	SUPER__7	7	0
mMyoThy1	SUPER__8	8	0
mMyoThy1	SUPER__9	9	0
mMyoThy1	SUPER__10	10	0
mMyoThy1	SUPER__11	11	1
mMyoThy1	SUPER__12	12	1
mMyoThy1	SUPER__13	13	0
mMyoThy1	SUPER__14	14	0
mMyoThy1	SUPER__15	15	0
mMyoThy1	SUPER__16	16	0
mMyoThy1	SUPER__17	17	1
mMyoThy1	SUPER__18	18	0
mMyoThy1	SUPER__19	19	0
mMyoThy1	SUPER__20	20	1
mMyoThy1	SUPER__21	21	4
mMyoThy1	SUPER__22	22	0
mMyoThy1	SUPER__23	23	4
mMyoVel1	SUPER__1	1	1
mMyoVel1	SUPER__2	2	2
mMyoVel1	SUPER__3	3	2
mMyoVel1	SUPER__4	4	4
mMyoVel1	SUPER__5	5	1
mMyoVel1	SUPER__6	6	2
mMyoVel1	SUPER__7	7	0
mMyoVel1	SUPER__8	8	1
mMyoVel1	SUPER__9	9	1
mMyoVel1	SUPER__10	10	2
mMyoVel1	SUPER__11	11	0
mMyoVel1	SUPER__12	12	0
mMyoVel1	SUPER__13	13	2
mMyoVel1	SUPER__14	14	0
mMyoVel1	SUPER__15	15	1
mMyoVel1	SUPER__16	16	1
mMyoVel1	SUPER__17	17	0
mMyoVel1	SUPER__18	18	2
mMyoVel1	SUPER__19	19	2
mMyoVel1	SUPER__20	20	5
mMyoVel1	SUPER__21	21	0
mMyoVel1	SUPER__22	22	0
mMyoVel1	SUPER__23	23	0
mMyoVel1	SUPER__32	32	6
mMyoVol1	SUPER__1	1	0
mMyoVol1	SUPER__2	2	0
mMyoVol1	SUPER__3	3	0
mMyoVol1	SUPER__4	4	3
mMyoVol1	SUPER__5	5	1
mMyoVol1	SUPER__6	6	0
mMyoVol1	SUPER__7	7	0
mMyoVol1	SUPER__8	8	0
mMyoVol1	SUPER__9	9	0
mMyoVol1	SUPER__10	10	2
mMyoVol1	SUPER__11	11	0
mMyoVol1	SUPER__12	12	0
mMyoVol1	SUPER__13	13	1
mMyoVol1	SUPER__14	14	0
mMyoVol1	SUPER__15	15	1
mMyoVol1	SUPER__16	16	0
mMyoVol1	SUPER__17	17	0
mMyoVol1	SUPER__18	18	0
mMyoVol1	SUPER__19	19	0
mMyoVol1	SUPER__20	20	0
mMyoVol1	SUPER__21	21	0
mMyoVol1	SUPER__22	22	1
mMyoVol1	SUPER__23	23	1

### Sheet: Telomeres per Scaffold
Genome	Scaffold	Left	Right	T2T
mMyoOcc1	1	Y	Y	Y
mMyoOcc1	2	Y	M	Y
mMyoOcc1	3	Y	Y	Y
mMyoOcc1	4	M	Y	Y
mMyoOcc1	5	N	Y	N
mMyoOcc1	6	Y	Y	Y
mMyoOcc1	7	Y	Y	Y
mMyoOcc1	8	Y	Y	Y
mMyoOcc1	9	N	Y	N
mMyoOcc1	10	N	Y	N
mMyoOcc1	11	Y	Y	Y
mMyoOcc1	12	Y	N	N
mMyoOcc1	13	N	Y	N
mMyoOcc1	14	Y	N	N
mMyoOcc1	15	Y	Y	N
mMyoOcc1	16	N	Y	N
mMyoOcc1	17	Y	Y	Y
mMyoOcc1	18	Y	Y	Y
mMyoOcc1	19	M	Y	N
mMyoOcc1	20	Y	Y	Y
mMyoOcc1	21	Y	Y	Y
mMyoOcc1	22	N	Y	N
mMyoOcc1	23	Y	N	N
mMyoAui1	1	Y	Y	Y
mMyoAui1	2	Y	Y	Y
mMyoAui1	3	Y	Y	Y
mMyoAui1	4	Y	Y	Y
mMyoAui1	5	Y	Y	Y
mMyoAui1	6	Y	Y	Y
mMyoAui1	7	Y	Y	Y
mMyoAui1	8	N	Y	N
mMyoAui1	9	Y	N	N
mMyoAui1	10	Y	Y	Y
mMyoAui1	11	Y	N	N
mMyoAui1	12	Y	N	N
mMyoAui1	13	Y	Y	Y
mMyoAui1	14	Y	Y	Y
mMyoAui1	15	Y	N	N
mMyoAui1	16	Y	Y	Y
mMyoAui1	17	Y	Y	Y
mMyoAui1	18	Y	Y	Y
mMyoAui1	19	Y	Y	Y
mMyoAui1	20	Y	Y	Y
mMyoAui1	21	Y*	N	N
mMyoAui1	22	Y	Y	Y
mMyoAui1	23	N	N	N
mMyoCai1	1	Y	M	Y
mMyoCai1	2	Y	Y	Y
mMyoCai1	3	Y	Y	Y
mMyoCai1	4	Y	N	N
mMyoCai1	5	Y	N	N
mMyoCai1	6	Y	Y	Y
mMyoCai1	7	Y	N	N
mMyoCai1	8	N	Y	N
mMyoCai1	9	N	Y*	N
mMyoCai1	10	Y	N	N
mMyoCai1	11	Y	Y	Y
mMyoCai1	12	Y	Y	Y
mMyoCai1	13	Y	M	N
mMyoCai1	14	Y	Y	Y
mMyoCai1	15	Y	Y	Y
mMyoCai1	16	Y	Y	Y
mMyoCai1	17	Y	Y	Y
mMyoCai1	18	Y	M	N
mMyoCai1	19	Y	Y	Y
mMyoCai1	20	Y	Y	Y
mMyoCai1	21	Y	Y*	Y
mMyoCai1	22	N	Y	N
mMyoCai1	23	N	N	N
mMyoCai1	OTHER	29,32,37	24,25,29,30,31,33,39,42
mMyoEvo1	1	Y	Y	Y
mMyoEvo1	2	Y	Y	Y
mMyoEvo1	3	Y	Y	Y
mMyoEvo1	4	M	Y	Y
mMyoEvo1	5	Y	Y	Y
mMyoEvo1	6	Y	Y	Y
mMyoEvo1	7	Y	Y	Y
mMyoEvo1	8	Y	Y	Y
mMyoEvo1	9	Y	Y	Y
mMyoEvo1	10	N	Y	N
mMyoEvo1	11	N	Y	N
mMyoEvo1	12	Y	N	N
mMyoEvo1	13	Y	N	N
mMyoEvo1	14	Y	Y	Y
mMyoEvo1	15	Y	Y	Y
mMyoEvo1	16	M	Y	Y
mMyoEvo1	17	Y	M	Y
mMyoEvo1	18	Y	Y	Y
mMyoEvo1	19	N	Y	N
mMyoEvo1	20	Y	N	N
mMyoEvo1	21	Y	Y	Y
mMyoEvo1	22	Y	N	N
mMyoEvo1	23	Y	N	N
mMyoEvo1	OTHER	29,33,34,35,36,40	26,30,31,38,42
mMyoLuc1	1	Y	Y	Y
mMyoLuc1	2	Y	Y	Y
mMyoLuc1	3	Y	Y	Y
mMyoLuc1	4	N	Y	N
mMyoLuc1	5	Y	Y	Y
mMyoLuc1	6	N	Y	N
mMyoLuc1	7	Y	N	N
mMyoLuc1	8	Y	N	N
mMyoLuc1	9	N	Y	N
mMyoLuc1	10	Y	N	N
mMyoLuc1	11	N	Y	N
mMyoLuc1	12	N	Y	N
mMyoLuc1	13	Y	N	N
mMyoLuc1	14	Y	Y*	Y
mMyoLuc1	15	Y	N	N
mMyoLuc1	16	M	Y	Y
mMyoLuc1	17	N	Y	N
mMyoLuc1	18	Y	M	Y
mMyoLuc1	19	Y	N	N
mMyoLuc1	20	N	Y	N
mMyoLuc1	21	Y	Y*	Y
mMyoLuc1	22	N	Y	N
mMyoLuc1	OTHER	30,33,35,41,43,47	23,24,25,30,33,35,36
mMyoThy1	1	Y	N	N
mMyoThy1	2	Y	Y	Y
mMyoThy1	3	N*	N*	N
mMyoThy1	4	Y	N	N
mMyoThy1	5	Y	Y	Y
mMyoThy1	6	Y	Y	Y
mMyoThy1	7	Y	Y	Y
mMyoThy1	8	Y	Y*	Y
mMyoThy1	9	N	Y	N
mMyoThy1	10	Y	Y	Y
mMyoThy1	11	Y	Y	Y
mMyoThy1	12	Y	M	Y
mMyoThy1	13	Y	Y	Y
mMyoThy1	14	Y	N	N
mMyoThy1	15	Y	Y	Y
mMyoThy1	16	Y	Y	Y
mMyoThy1	17	N	Y	Y
mMyoThy1	18	N	N	N
mMyoThy1	19	Y	Y	Y
mMyoThy1	20	Y	Y	Y
mMyoThy1	21	Y*	N	N
mMyoThy1	22	Y	Y	Y
mMyoThy1	23	Y	N	N
mMyoThy1	OTHER	32,33,38	25,35,36
mMyoVel1	1	Y	Y	Y
mMyoVel1	2	Y	Y	Y
mMyoVel1	3	Y	Y	Y
mMyoVel1	4	N	Y	N
mMyoVel1	5	Y	N	N
mMyoVel1	6	Y	Y	Y
mMyoVel1	7	Y	N	N
mMyoVel1	8	Y	Y	Y
mMyoVel1	9	N	Y	N
mMyoVel1	10	Y	Y	Y
mMyoVel1	11	N	Y	N
mMyoVel1	12	Y	Y	Y
mMyoVel1	13	Y	N	N
mMyoVel1	14	Y	N	N
mMyoVel1	15	N	Y	N
mMyoVel1	16	Y	N	N
mMyoVel1	17	Y	N	N
mMyoVel1	18	N	Y	N
mMyoVel1	19	Y*	N	N
mMyoVel1	20	N*	N*	N
mMyoVel1	21	N	Y	N
mMyoVel1	22	Y	N	N
mMyoVel1	OTHER	24,26,32,38,50,63	25,27,28,29,33,36,39,42,49
mMyoVol1	1	Y	M	Y
mMyoVol1	2	Y	Y	Y
mMyoVol1	3	Y	Y	Y
mMyoVol1	4	Y	N	N
mMyoVol1	5	M	Y	Y
mMyoVol1	6	Y	Y	Y
mMyoVol1	7	N	Y	N
mMyoVol1	8	Y	Y	Y
mMyoVol1	9	N	Y	N
mMyoVol1	10	Y	Y	Y
mMyoVol1	11	Y	Y	Y
mMyoVol1	12	Y	M	Y
mMyoVol1	13	Y	N	N
mMyoVol1	14	Y	M	Y
mMyoVol1	15	Y	Y	Y
mMyoVol1	16	N	Y	N
mMyoVol1	17	Y	Y	Y
mMyoVol1	18	N	Y	N
mMyoVol1	19	Y	Y	Y
mMyoVol1	20	Y	Y	Y
mMyoVol1	21	Y	N	N
mMyoVol1	22	Y	N	N
mMyoVol1	23	Y	N	N
mMyoVol1	OTHER	28,30,38,43,44	24,25,29,33,42
mMyoYum1	1	N	M	N
mMyoYum1	2	Y	Y	Y
mMyoYum1	3	Y	Y	Y
mMyoYum1	4	Y	N	N
mMyoYum1	5	Y	Y	Y
mMyoYum1	6	Y	N	N
mMyoYum1	7	Y	Y	Y
mMyoYum1	8	M	M	Y
mMyoYum1	9	N	Y	N
mMyoYum1	10	Y	N	N
mMyoYum1	11	Y	N	N
mMyoYum1	12	Y	N	N
mMyoYum1	13	Y	N	N
mMyoYum1	14	Y	N	N
mMyoYum1	15	Y*	Y	Y
mMyoYum1	16	N	Y	N
mMyoYum1	17	Y	Y	Y
mMyoYum1	18	N*	N*	N
mMyoYum1	19	Y	Y	Y
mMyoYum1	20	N	N	N
mMyoYum1	21	N	Y*	Y
mMyoYum1	22	Y	N	N
mMyoYum1	23	Y	N	N
mMyoYum1	24	N*	N*	N

### Sheet: T2T Scaffolds
Genome	1	2	3	4	5	6	7	8	9	10	11	12	13	14	15	16	17	18	19	20	21	22	23	%
mMyoLuc1	Y	Y	Y	N	Y	N	N	N	N	N	N	N	N	Y	N	Y	N	Y	N	N	Y	N		0.363636
mMyoVel1	Y	Y	Y	N	N	Y	N	Y	N	Y	N	Y	N	N	N	N	N	N	N	N	N	N		0.318182
mMyoOcc1	Y	Y	Y	Y	N	Y	Y	Y	N	N	Y	N	N	N	N	N	Y	Y	N	Y	Y	N	N	0.521739
mMyoAui1	Y	Y	Y	Y	Y	Y	Y	N	N	Y	N	N	Y	Y	N	Y	Y	Y	Y	Y	N	Y	N	0.695652
mMyoCai1	Y	Y	Y	N	N	Y	N	N	N	N	Y	Y	N	Y	Y	Y	Y	N	Y	Y	Y	N	N	0.565217
mMyoVol1	Y	Y	Y	N	Y	Y	N	Y	N	Y	Y	Y	N	Y	Y	N	Y	N	Y	Y	N	N	N	0.608696
mMyoEvo1	Y	Y	Y	Y	Y	Y	Y	Y	Y	N	N	N	N	Y	Y	Y	Y	Y	N	N	Y	N	N	0.652174
mMyoThy1	Y	Y	N	N	Y	Y	Y	Y	N	Y	Y	Y	Y	N	Y	Y	Y	Y	Y	N	Y	Y		0.772727
Percentage	1	1	0.875	0.375	0.625	0.875	0.5	0.625	0.125	0.5	0.5	0.5	0.25	0.625	0.5	0.625	0.75	0.625	0.5	0.5	0.625	0.25	0

### Sheet: Fossil Calibration
Node	Crown Fossils	Min. Age (MYA)	Max Age (MYA)	Sources
Hipposideridae + Rhinolophidae	Hipposideros	37.8	56	2,3
Chiroptera	Tachypteron franzeni, Witwatia sigei, Dizzya exsultans, Icaronycteris gunnelli	47.8	66	1,4,5,6
Molossidae + Vespertilionidae + Miniopteridae	Wallia scalopidens	38	56	3,6
Yangochiroptera	Tachypteron franzeni, Witwatia sigei, Dizzya exsultans	47.8	61.6	4,5
Phyllostomidae + Mormoopidae	Mormoopid, gen. et sp. nov.	27.82	41.2	2,7,8
Source #	Title	Ref # in manuscript
1	Geomolecular Dating and the Origin of Placental Mammals | Systematic Biology | Oxford Academic	232
2	Fossil Evidence and the Origin of Bats | Journal of Mammalian Evolution	234
3	Global Completeness of the Bat Fossil Record | Journal of Mammalian Evolution	235
4	Tachypteron franzeni n. gen., n. sp., earliest emballonurid bat from the Middle Eocene of Messel (Mammalia, Chiroptera)	236
5	A new large philisid (Mammalia, Chiroptera, Vespertilionoidea) from the late Early Eocene of Chambi, Tunisia - RAVEL - 2012 - Palaeontology - Wiley Online Library	237
6	Lim, Burton K. "Review of the origins and biogeography of bats in South America." Chiroptera Neotropical 15.1 (2009): 391-410.	238
7	New Bat (Chiroptera: Natalidae) from the Early Miocene of Florida, with Comments on Natalid Phylogeny | Journal of Mammalogy | Oxford Academic	229
8	A genomic timescale for placental mammal evolution | Science	239
9	The oldest known bat skeletons and their implications for Eocene chiropteran diversification | PLOS ONE	4

### Sheet: MCMCTree Settings
RUN 1 (generate in.BV):		RUN 2-11 (parallel chains):		RUN 12 (combined 2-11):
ndata	1	ndata	1	ndata	1
seqtype	0	seqtype	0	seqtype	0
usedata	3	usedata	2	usedata	2
clock	3	clock	3	clock	3
RootAge	<0.66'	RootAge	<0.66'	RootAge	<0.66'
model	4	model	4	model	4
alpha	0.5	alpha	0.5	alpha	0.5
ncatG	5	ncatG	5	ncatG	5
cleandata	0	cleandata	0	cleandata	0
		BDparas	1 1 0.1	BDparas	1 1 0.1
		rgene_gamma	2 40 1	rgene_gamma	2 40 1
		sigma2_gamma	1 10 1	sigma2_gamma	1 10 1
print	1	print	1	print	-1
		burnin	20000
		sampfreq	50
		nsample	20000
RUN 12 (combined 2-11):
ndata	1
seqtype	0
usedata	2
clock	3
RootAge	<0.66'
model	4
alpha	0.5
ncatG	5
cleandata	0
BDparas	1 1 0.1
rgene_gamma	2 40 1
sigma2_gamma	1 10 1
print	-1
