## Supplemental Tables 1-9 for "Insights into longevity and virus-driven adaptation from *Myotis* bat genomes": SupplementaryDataTable_2-GenomeAccessions.xlsx

### Sheet: All Assemblies Used
Species	Accession
Acinonyx jubatus	GCA_027475565.2
Acomys cahirinus	GCA_029890205.1
Acomys dimidiatus	GCA_907164435.1
Acomys kempi	GCA_907164505.1
Acomys percivali	GCA_907169655.1
Acomys russatus	GCA_903995435.1
Addax nasomaculatus	GCA_019593525.1
Aeorestes cinereus	GCA_011751065.1
Aepyceros melampus	GCA_006408695.1
Ailuropoda melanoleuca	GCA_002007445.3
Ailurus styani	GCA_002007465.1
Alces alces	GCA_015832495.2
Alexandromys oeconomus	GCA_007455595.1
Alouatta palliata	GCA_004027835.1
Anoura caudifer	GCA_004027475.1
Antechinus flavipes	GCA_016432865.2
Antechinus stuartii	GCA_016696395.1
Antidorcas marsupialis	GCA_006408585.1
Antilocapra americana	GCA_007570785.1
Antrozous pallidus	GCA_027563665.1
Aotus nancymaae	GCA_000952055.2
Aplodontia rufa	GCA_004027875.1
Apodemus speciosus	GCA_002335545.1
Apodemus sylvaticus	GCA_947179515.1
Arctocephalus gazella	GCA_900642305.1
Arctocephalus townsendi	GCA_028646355.1
Artibeus jamaicensis	GCA_021234435.1
Arvicanthis niloticus	GCA_011762505.1
Arvicola amphibius	GCA_903992535.2
Ateles hybridus	GCA_916098195.1
Axis porcinus	GCA_003798545.1
Babyrousa celebensis	GCA_028533215.1
Balaenoptera acutorostrata	GCA_000493695.1
Balaenoptera bonaerensis	GCA_000978805.1
Balaenoptera musculus	GCA_009873245.3
Balaenoptera physalus	GCA_023338255.1
Balaenoptera ricei	GCA_028023285.1
Beatragus hunteri	GCA_004027495.1
Bettongia penicillata	GCA_023548195.1
Bison bison	GCA_000754665.1
Bos frontalis	GCA_007844835.1
Bos gaurus	GCA_014182915.2
Bos grunniens	GCA_005887515.3
Bos indicus	GCA_000247795.2
Bos mutus	GCA_000298355.1
Bos taurus	GCA_002263795.3
Bradypus variegatus	GCA_004027775.1
Bubalus bubalis	GCA_019923935.1
Bubalus carabanensis	GCA_029407905.2
Bubalus depressicornis	GCA_025584935.1
Budorcas taxicolor	GCA_023091745.2
Cabassous unicinctus	GCA_029593785.1
Callithrix jacchus	GCA_011100555.2
Callorhinus ursinus	GCA_003265705.1
Camelus bactrianus	GCA_000767855.1
Camelus dromedarius	GCA_000803125.3
Camelus ferus	GCA_009834535.1
Canis lupus dingo	GCA_003254725.2
Canis lupus familiaris	GCA_000002285.4
Caperea marginata	GCA_029224305.1
Capra aegagrus	GCA_000978405.1
Capra hircus	GCA_001704415.2
Capra ibex	GCA_006410555.1
Capra sibirica	GCA_003182615.2
Capreolus pygargus	GCA_012922965.1
Capromys pilorides	GCA_004027915.1
Caracal caracal	GCA_016801355.1
Carlito syrichta	GCA_000164805.2
Carollia perspicillata	GCA_004027735.1
Castor canadensis	GCA_001984765.1
Catagonus wagneri	GCA_004024745.2
Cavia aperea	GCA_000688575.1
Cavia porcellus	GCA_000151735.1
Cavia tschudii	GCA_004027695.1
Cebus imitator	GCA_001604975.1
Cephalophus harveyi	GCA_006410635.1
Ceratotherium simum	GCA_000283155.1
Cercocebus atys	GCA_000955945.1
Cercopithecus mitis	GCA_028627265.1
Cercopithecus mona	GCA_014849445.1
Cercopithecus neglectus	GCA_004027615.1
Cervus albirostris	GCA_006408465.1
Cervus canadensis	GCA_019320065.1
Cervus elaphus	GCA_910594005.1
Cervus hanglu	GCA_010411085.1
Chaetophractus vellerosus	GCA_004027955.1
Cheirogaleus medius	GCA_008086735.1
Chinchilla lanigera	GCA_000276665.1
Chlorocebus sabaeus	GCA_015252025.1
Choloepus didactylus	GCA_015220235.1
Choloepus hoffmanni	GCA_000164785.2
Chrysocyon brachyurus	GCA_028533335.1
Coendou prehensilis	GCA_028534165.1
Colobus angolensis	GCA_000951035.1
Colobus guereza	GCA_021498455.1
Condylura cristata	GCA_000260355.1
Connochaetes taurinus	GCA_006408615.1
Corynorhinus townsendii	GCA_026230045.1
Craseonycteris thonglongyai	GCA_004027555.1
Cricetomys ansorgei	GCA_026225945.1
Cricetomys gambianus	GCA_004027575.1
Cricetulus griseus	GCA_000223135.1
Crocidura indochinensis	GCA_004027635.1
Crocuta crocuta	GCA_008692635.1
Cryptoprocta ferox	GCA_028646485.1
Ctenodactylus gundi	GCA_004027205.1
Ctenomys sociabilis	GCA_004027165.1
Cuniculus paca	GCA_004365215.1
Cynocephalus volans	GCA_027409185.1
Cynopterus brachyotis	GCA_009793145.1
Cynopterus sphinx	GCA_030015415.1
Damaliscus lunatus	GCA_006408505.1
Dasyprocta punctata	GCA_004363535.1
Dasypus novemcinctus	GCA_000208655.4
Dasyurus viverrinus	GCA_020854095.1
Delphinapterus leucas	GCA_002288925.3
Delphinus delphis	GCA_030062865.1
Desmodus rotundus	GCA_022682495.1
Dicerorhinus sumatrensis	GCA_014189135.1
Diceros bicornis	GCA_020826845.1
Dicrostonyx torquatus	GCA_028555095.1
Dinomys branickii	GCA_004027595.1
Dipodomys merriami	GCA_024711535.1
Dipodomys ordii	GCA_000151885.2
Dipodomys stephensi	GCA_004024685.1
Dolichotis patagonum	GCA_004027295.1
Dromiciops gliroides	GCA_019393635.1
Dugong dugon	GCA_030035585.1
Echinops telfairi	GCA_000313985.2
Eidolon dupreanum	GCA_028627145.1
Eidolon helvum	GCA_000465285.1
Eira barbara	GCA_020311275.1
Elaphurus davidianus	GCA_021018665.1
Elephantulus edwardii	GCA_000299155.1
Elephas maximus	GCA_024166365.1
Ellobius lutescens	GCA_001685075.1
Ellobius talpinus	GCA_001685095.1
Enhydra lutris	GCA_002288905.2
Eptesicus fuscus	GCA_027574615.1
Eptesicus nilssonii	GCA_951640355.1
Equus asinus	GCA_016077325.2
Equus caballus	GCA_002863925.1
Equus przewalskii	GCA_000696695.1
Equus quagga	GCA_021613505.1
Erethizon dorsatum	GCA_028451465.1
Erinaceus europaeus	GCA_000296755.1
Eschrichtius robustus	GCA_028021215.1
Eubalaena glacialis	GCA_028564815.1
Eubalaena japonica	GCA_004363455.1
Eudorcas thomsonii	GCA_006408755.1
Eulemur flavifrons	GCA_001262665.1
Eulemur fulvus	GCA_004027275.1
Eulemur macaco	GCA_001262655.1
Eulemur mongoz	GCA_028534055.1
Eumetopias jubatus	GCA_004028035.1
Felis catus	GCA_018350175.1
Felis chaus	GCA_019924945.1
Felis nigripes	GCA_028533295.1
Fukomys damarensis	GCA_012274545.1
Galemys pyrenaicus	GCA_019455555.1
Galeopterus variegatus	GCA_000696425.1
Giraffa camelopardalis	GCA_017591445.1
Giraffa tippelskirchi	GCA_013496395.1
Glaucomys volans	GCA_020662805.1
Glis glis	GCA_004027185.1
Globicephala melas	GCA_006547405.1
Gorilla gorilla	GCA_029281585.1
Gracilinanus agilis	GCA_016433145.1
Grammomys dolichurus	GCA_019843835.1
Grammomys surdaster	GCA_004785775.1
Grampus griseus	GCA_028646425.1
Graphiurus murinus	GCA_004027655.1
Gulo gulo	GCA_024510155.1
Gymnobelideus leadbeateri	GCA_011680675.1
Halichoerus grypus	GCA_012393455.1
Helarctos malayanus	GCA_028533245.1
Helogale parvula	GCA_004023845.1
Hemitragus hylocrius	GCA_004026825.1
Heterocephalus glaber	GCA_000247695.1
Heterohyrax brucei	GCA_028571685.1
Hexaprotodon liberiensis	GCA_023065765.1
Hippopotamus amphibius	GCA_030028045.1
Hipposideros armiger	GCA_001890085.1
Hipposideros pendleburyi	GCA_021464545.1
Hippotragus niger	GCA_006942125.1
Homo sapiens	GCA_000001405.29
Hoolock leuconedys	GCA_023748175.1
Hyaena hyaena	GCA_003009895.1
Hydrochoerus hydrochaeris	GCA_004027455.1
Hydropotes inermis	GCA_020226075.1
Hylobates moloch	GCA_009828535.3
Hylobates pileatus	GCA_021498465.1
Hylomyscus alleni	GCA_019843855.1
Hyperoodon ampullatus	GCA_949752795.1
Hystrix brachyura	GCA_016801275.1
Hystrix cristata	GCA_004026905.1
Ia io	GCA_025583905.1
Ictidomys tridecemlineatus	GCA_016881025.1
Indri indri	GCA_004363605.1
Inia geoffrensis	GCA_004363515.1
Jaculus jaculus	GCA_020740685.1
Kobus ellipsiprymnus	GCA_006410655.1
Kobus leche	GCA_014926565.1
Kogia breviceps	GCA_026419965.1
Lagenorhynchus albirostris	GCA_949774975.1
Lagenorhynchus obliquidens	GCA_003676395.1
Lagorchestes hirsutus	GCA_028533205.1
Lama glama	GCA_013239585.1
Lama guanicoe	GCA_013239625.1
Lasiurus borealis	GCA_004026805.1
Lemur catta	GCA_020740605.1
Leontopithecus rosalia	GCA_028533165.1
Leopardus geoffroyi	GCA_018350155.1
Leptonychotes weddellii	GCA_000349705.1
Lepus americanus	GCA_004026855.1
Lepus timidus	GCA_029958975.1
Lepus townsendii	GCA_029532125.1
Lipotes vexillifer	GCA_000442215.2
Litocranius walleri	GCA_006410535.1
Lontra canadensis	GCA_010015895.1
Lophiomys imhausi	GCA_907164525.1
Loxodonta africana	GCA_000001905.1
Lutra lutra	GCA_902655055.2
Lycaon pictus	GCA_004216515.1
Lynx canadensis	GCA_007474595.2
Lynx pardinus	GCA_900661375.1
Lynx rufus	GCA_022079265.1
Macaca arctoides	GCA_021188215.1
Macaca cyclopis	GCA_026956025.1
Macaca fascicularis	GCA_012559485.3
Macaca mulatta	GCA_003339765.3
Macaca nemestrina	GCA_000956065.1
Macaca nigra	GCA_928851695.1
Macaca thibetana	GCA_024542745.1
Macroglossus sobrinus	GCA_004027375.1
Macropus fuliginosus	GCA_028583105.1
Macropus giganteus	GCA_028627215.1
Macrotus californicus	GCA_007922815.1
Madoqua kirkii	GCA_006408675.1
Mandrillus leucophaeus	GCA_000951045.1
Manis crassicaudata	GCA_016801295.1
Manis javanica	GCA_014570535.1
Manis pentadactyla	GCA_014570555.1
Marmota flaviventris	GCA_003676075.3
Marmota himalayana	GCA_005280165.1
Marmota marmota	GCA_001458135.2
Marmota monax	GCA_021218885.2
Marmota vancouverensis	GCA_005458795.1
Martes flavigula	GCA_029410595.1
Martes zibellina	GCA_012583365.1
Mastomys coucha	GCA_008632895.1
Megaderma lyra	GCA_004026885.1
Megaptera novaeangliae	GCA_004329385.1
Meles meles	GCA_922984935.2
Mellivora capensis	GCA_004024625.1
Meriones unguiculatus	GCA_002204375.1
Mesocricetus auratus	GCA_017639785.1
Mesoplodon bidens	GCA_004027085.1
Mesoplodon densirostris	GCA_025265405.1
Microcebus griseorufus	GCA_008750995.1
Microcebus mittermeieri	GCA_008750955.1
Microcebus murinus	GCA_000165445.3
Microcebus ravelobensis	GCA_008750975.1
Microcebus sp	GCA_008750915.1
Microcebus tavaratra	GCA_008750935.1
Micronycteris hirsuta	GCA_004026765.1
Microtus arvalis	GCA_007455615.1
Microtus californicus	GCA_028537955.1
Microtus fortis	GCA_014885135.2
Microtus montanus	GCA_020392405.1
Microtus ochrogaster	GCA_000317375.1
Microtus richardsoni	GCA_019206885.2
Miniopterus natalensis	GCA_001595765.1
Miniopterus schreibersii	GCA_004026525.1
Miopithecus talapoin	GCA_028551445.1
Mirounga angustirostris	GCA_021288785.3
Mirounga leonina	GCA_011800145.1
Mirza coquereli	GCA_004024645.1
Mirza zaza	GCA_008750895.1
Molossus molossus	GCA_014108415.1
Molossus nigricans	GCA_026936385.1
Monodon monoceros	GCA_005190385.3
Mormoops blainvillei	GCA_004026545.1
Moschus berezovskii	GCA_022376915.1
Moschus chrysogaster	GCA_006461725.1
Moschus moschiferus	GCA_004024705.2
Mungos mungo	GCA_004023785.1
Muntiacus crinifrons	GCA_020276665.1
Muntiacus gongshanensis	GCA_020226025.1
Muntiacus muntjak	GCA_008782695.1
Muntiacus reevesi	GCA_020226045.1
Murina aurata	GCA_004026665.1
Mus caroli	GCA_900094665.2
Mus minutoides	GCA_902729485.2
Mus musculus	GCA_000001635.9
Mus pahari	GCA_900095145.2
Mus spicilegus	GCA_003336285.2
Mus spretus	GCA_921997135.2
Muscardinus avellanarius	GCA_004027005.1
Mustela erminea	GCA_009829155.1
Mustela nigripes	GCA_022355385.1
Mustela nivalis	GCA_019141155.1
Myocastor coypus	GCA_004027025.1
Myodes glareolus	GCA_902806735.1
Myotis brandtii	GCA_000412655.1
Myotis davidii	GCA_000327345.1
Myotis myotis	GCA_014108235.1
Myotis lucifugus	This Study
Myotis velifer	This Study
Myotis occultus	This Study
Myotis auriculus	This Study
Myotis californicus	This Study
Myotis volans	This Study
Myotis evotis	This Study
Myotis thysanodes	This Study
Myotis yumanensis	GCA_028538775.1
Myrmecobius fasciatus	GCA_023553655.1
Myrmecophaga tridactyla	GCA_004026745.1
Nanger dama	GCA_917880005.1
Nanger granti	GCA_006408635.1
Nannospalax galili	GCA_000622305.1
Nasalis larvatus	GCA_000772465.1
Nasua narica	GCA_028533885.1
Neodon shergylaensis	GCA_025134845.1
Neofelis diardi	GCA_027422475.1
Neofelis nebulosa	GCA_028018385.1
Neogale vison	GCA_020171115.1
Neomonachus schauinslandi	GCA_002201575.2
Neophocaena asiaeorientalis	GCA_003031525.2
Neotoma lepida	GCA_001675575.1
Neotragus moschatus	GCA_006410615.1
Neotragus pygmaeus	GCA_006410875.1
Nesogale talazaci	GCA_004026705.1
Noctilio leporinus	GCA_004026585.1
Nomascus leucogenys	GCA_006542625.1
Nomascus siki	GCA_023783065.1
Notamacropus eugenii	GCA_028372415.1
Nyctereutes procyonoides	GCA_905146905.1
Nycticebus bengalensis	GCA_023898255.1
Nycticebus coucang	GCA_027406575.1
Nycticeius humeralis	GCA_007922795.1
Ochotona curzoniae	GCA_017591425.1
Ochotona princeps	GCA_014633375.1
Octodon degus	GCA_000260255.1
Octomys mimax	GCA_002564305.1
Odobenus rosmarus	GCA_000321225.1
Odocoileus hemionus	GCA_020976825.1
Odocoileus virginianus	GCA_002102435.1
Okapia johnstoni	GCA_024291935.2
Ondatra zibethicus	GCA_004026605.1
Onychomys arenicola	GCA_949786405.1
Onychomys leucogaster	GCA_949786385.1
Onychomys torridus	GCA_903995425.1
Orcinus orca	GCA_937001465.1
Oreamnos americanus	GCA_009758055.1
Oreotragus oreotragus	GCA_006410675.1
Orientallactaga bullata	GCA_004027895.1
Ornithorhynchus anatinus	GCA_004115215.4
Orycteropus afer	GCA_000298275.1
Oryctolagus cuniculus	GCA_009806435.2
Oryx dammah	GCA_014754425.2
Oryx gazella	GCA_003945745.1
Otocolobus manul	GCA_028564725.1
Otocyon megalotis	GCA_017311455.1
Otolemur garnettii	GCA_000181295.3
Ovibos moschatus	GCA_021462335.1
Ovis ammon	GCA_028583565.1
Ovis aries	GCA_016772045.1
Ovis canadensis	GCA_004026945.1
Ovis nivicola	GCA_903231385.1
Ovis orientalis	GCA_014523465.1
Pachyuromys duprasi	GCA_028658305.1
Pan paniscus	GCA_029289425.1
Pan troglodytes	GCA_028858775.1
Panthera leo	GCA_018350215.1
Panthera onca	GCA_028533385.1
Panthera pardus	GCA_024362965.1
Panthera tigris	GCA_018350195.2
Panthera uncia	GCA_023721935.1
Papio anubis	GCA_008728515.2
Papio papio	GCA_028645565.1
Paradoxurus hermaphroditus	GCA_004024585.1
Pedetes capensis	GCA_007922755.1
Perognathus longimembris	GCA_023159225.1
Peromyscus attwateri	GCA_902168425.1
Peromyscus aztecus	GCA_902168405.1
Peromyscus californicus	GCA_007827085.3
Peromyscus eremicus	GCA_949786415.1
Peromyscus leucopus	GCA_004664715.2
Peromyscus maniculatus	GCA_003704035.3
Peromyscus melanophrys	GCA_902168415.1
Peromyscus nudipes	GCA_902168325.1
Peromyscus polionotus	GCA_003704135.2
Petaurus breviceps	GCA_028583685.1
Petromus typicus	GCA_004026965.1
Phacochoerus africanus	GCA_016906955.1
Phalanger gymnotis	GCA_028646595.1
Phataginus tricuspis	GCA_029783875.1
Philantomba maxwellii	GCA_006410695.1
Phoca vitulina	GCA_004348235.1
Phocoena phocoena	GCA_004363495.1
Phocoena sinus	GCA_008692025.1
Phodopus sungorus	GCA_023856395.1
Phyllostomus discolor	GCA_004126475.3
Phyllostomus hastatus	GCA_019186645.2
Physeter catodon	GCA_002837175.5
Piliocolobus tephrosceles	GCA_002776525.5
Pipistrellus kuhlii	GCA_014108245.1
Pipistrellus pipistrellus	GCA_903992545.1
Platanista minor	GCA_004363435.1
Plecturocebus donacophilus	GCA_004027715.1
Pongo abelii	GCA_028885655.1
Pongo pygmaeus	GCA_028885625.1
Potorous gilbertii	GCA_028658325.1
Potos flavus	GCA_028534135.1
Praomys delectorum	GCA_019843815.1
Prionailurus bengalensis	GCA_016509475.2
Prionailurus iriomotensis	GCA_018403415.1
Prionailurus viverrinus	GCA_022837055.1
Procapra przewalskii	GCA_006410515.1
Procavia capensis	GCA_000152225.2
Procyon lotor	GCA_028646535.1
Prolemur simus	GCA_003258685.1
Propithecus coquereli	GCA_000956105.1
Proteles cristata	GCA_017311185.1
Psammomys obesus	GCA_907164565.1
Pseudocheirus occidentalis	GCA_028646575.1
Pseudochirops corinnae	GCA_028646515.1
Pseudochirops cupreus	GCA_028627135.1
Pseudois nayaur	GCA_003182575.1
Pteronotus parnellii	GCA_021234165.1
Pteronura brasiliensis	GCA_004024605.1
Pteropus alecto	GCA_000325575.1
Pteropus giganteus	GCA_902729225.1
Pteropus pselaphon	GCA_014363405.1
Pteropus rufus	GCA_028533765.1
Pteropus vampyrus	GCA_000151845.2
Puma concolor	GCA_003327715.1
Puma yagouaroundi	GCA_014898765.1
Pusa sibirica	GCA_028975605.1
Pygathrix nemaeus	GCA_004024825.1
Rangifer tarandus	GCA_951394145.1
Raphicerus campestris	GCA_006410735.1
Rattus norvegicus	GCA_015227675.2
Rattus rattus	GCA_011064425.1
Redunca redunca	GCA_006410935.1
Rhabdomys dilectus	GCA_019844195.1
Rhinoceros unicornis	GCA_028646465.1
Rhinolophus ferrumequinum	GCA_004115265.3
Rhinopithecus bieti	GCA_001698545.2
Rhinopithecus roxellana	GCA_007565055.1
Rhizomys pruinosus	GCA_009823505.1
Rhombomys opimus	GCA_010120015.1
Rhynchomys soricoides	GCA_019843965.1
Rousettus aegyptiacus	GCA_014176215.1
Rousettus leschenaultii	GCA_015472975.1
Rousettus madagascariensis	GCA_028533395.1
Saguinus imperator	GCA_004024885.1
Saguinus midas	GCA_021498475.1
Saiga tatarica	GCA_004024985.1
Saimiri boliviensis	GCA_016699345.2
Sapajus apella	GCA_009761245.1
Sarcophilus harrisii	GCA_902635505.1
Scalopus aquaticus	GCA_004024925.1
Sciurus carolinensis	GCA_902686445.2
Sciurus niger	GCA_020740815.1
Sciurus vulgaris	GCA_902686455.2
Semnopithecus entellus	GCA_004025065.1
Sigmodon hispidus	GCA_004025045.1
Solenodon paradoxus	GCA_004363575.1
Sorex araneus	GCA_027595985.1
Sorex palustris	GCA_028565675.1
Sousa chinensis	GCA_007760645.1
Speothos venaticus	GCA_023170115.1
Spermophilus dauricus	GCA_002406435.1
Spilogale gracilis	GCA_004023965.1
Steno bredanensis	GCA_028646385.1
Sturnira hondurensis	GCA_014824575.3
Suncus etruscus	GCA_024139225.1
Suricata suricatta	GCA_006229205.1
Sus cebifrons	GCA_905335845.1
Sus scrofa	GCA_000003025.6
Sylvicapra grimmia	GCA_006408735.1
Sylvilagus bachmani	GCA_015711505.1
Sylvilagus floridanus	GCA_949820135.1
Symphalangus syndactylus	GCA_028878055.1
Syncerus caffer	GCA_902825105.1
Tachyglossus aculeatus	GCA_015852505.1
Tadarida brasiliensis	GCA_004025005.1
Talpa occidentalis	GCA_014898055.3
Tamandua tetradactyla	GCA_023851605.1
Tamias sibiricus	GCA_025594165.1
Tapirus indicus	GCA_004024905.1
Tapirus terrestris	GCA_004025025.1
Taxidea taxus	GCA_003697995.1
Theropithecus gelada	GCA_003255815.1
Thomomys bottae	GCA_024803745.1
Thryonomys swinderianus	GCA_004025085.1
Tokudaia osimensis	GCA_027943515.1
Tolypeutes matacus	GCA_026826555.1
Tonatia saurophila	GCA_004024845.1
Trachops cirrhosus	GCA_028533065.1
Trachypithecus francoisi	GCA_009764315.1
Tragelaphus buxtoni	GCA_006411685.1
Tragelaphus imberbis	GCA_006410775.1
Tragelaphus scriptus	GCA_006410495.1
Tragelaphus strepsiceros	GCA_006410795.1
Tragulus javanicus	GCA_004024965.2
Tragulus kanchil	GCA_022376925.1
Tremarctos ornatus	GCA_028551375.1
Trichechus manatus	GCA_000243295.1
Trichosurus vulpecula	GCA_011100635.1
Tupaia chinensis	GCA_000334495.1
Tupaia tana	GCA_026018925.1
Tursiops aduncus	GCA_003227395.1
Tursiops truncatus	GCA_011762595.1
Tympanoctomys barrerae	GCA_002564285.1
Typhlomys cinereus	GCA_023101885.1
Urocitellus parryii	GCA_003426925.1
Uromys caudimaculatus	GCA_028551405.1
Uropsilus gracilis	GCA_004024945.1
Ursus arctos	GCA_023065955.2
Ursus maritimus	GCA_017311325.1
Ursus thibetanus	GCA_009660055.1
Varecia variegata	GCA_028533085.1
Vicugna pacos	GCA_000164845.5
Vicugna vicugna	GCA_013265495.1
Vombatus ursinus	GCA_900497805.2
Vulpes ferrilata	GCA_024500485.1
Vulpes lagopus	GCA_018345385.1
Vulpes vulpes	GCA_003160815.1
Xerus inauris	GCA_004024805.1
Xerus rutilus	GCA_028644305.1
Zalophus californianus	GCA_009762305.2
Zapus hudsonius	GCA_004024765.1
Ziphius cavirostris	GCA_004364475.1

### Sheet: VIP Analyses Assemblies
Species	Accession	Order
Aeorestes cinereus	GCA_011751065.1	chiroptera
Anoura caudifer	GCA_004027475.1	chiroptera
Antrozous pallidus	GCA_027563665.1	chiroptera
Artibeus jamaicensis	GCA_021234435.1	chiroptera
Carollia perspicillata	GCA_004027735.1	chiroptera
Corynorhinus townsendii	GCA_026230045.1	chiroptera
Craseonycteris thonglongyai	GCA_004027555.1	chiroptera
Cynopterus brachyotis	GCA_009793145.1	chiroptera
Desmodus rotundus	GCA_022682495.1	chiroptera
Eidolon dupreanum	GCA_028627145.1	chiroptera
Eidolon helvum	GCA_000465285.1	chiroptera
Eonycteris spelaea	GCA_003508835.1	chiroptera
Eptesicus fuscus	GCA_027574615.1	chiroptera
Hipposideros armiger	GCA_001890085.1	chiroptera
Hipposideros galeritus	GCA_004027415.1	chiroptera
Hipposideros pendleburyi	GCA_021464545.1	chiroptera
Ia io	GCA_025583905.1	chiroptera
Lasiurus borealis	GCA_004026805.1	chiroptera
Macroglossus sobrinus	GCA_004027375.1	chiroptera
Macrotus californicus	GCA_007922815.1	chiroptera
Megaderma lyra	GCA_004026885.1	chiroptera
Micronycteris hirsuta	GCA_004026765.1	chiroptera
Miniopterus natalensis	GCA_001595765.1	chiroptera
Miniopterus schreibersii	GCA_004026525.1	chiroptera
Molossus molossus	GCA_014108415.1	chiroptera
Molossus nigricans	GCA_026936385.1	chiroptera
Mormoops blainvillei	GCA_004026545.1	chiroptera
Murina aurata	GCA_004026665.1	chiroptera
Myotis lucifugus	This Study	chiroptera
Myotis velifer	This Study	chiroptera
Myotis occultus	This Study	chiroptera
Myotis auriculus	This Study	chiroptera
Myotis californicus	This Study	chiroptera
Myotis volans	This Study	chiroptera
Myotis evotis	This Study	chiroptera
Myotis thysanodes	This Study	chiroptera
Myotis yumanensis	GCA_028538775.1	chiroptera
Noctilio leporinus	GCA_004026585.1	chiroptera
Nycticeius humeralis	GCA_007922795.1	chiroptera
Phyllostomus discolor	GCA_004126475.3	chiroptera
Phyllostomus hastatus	GCA_019186645.2	chiroptera
Pipistrellus kuhlii	GCA_014108245.1	chiroptera
Pipistrellus pipistrellus	GCA_903992545.1	chiroptera
Pteronotus parnellii	GCA_021234165.1	chiroptera
Pteropus alecto	GCA_000325575.1	chiroptera
Pteropus giganteus	GCA_902729225.1	chiroptera
Pteropus pselaphon	GCA_014363405.1	chiroptera
Pteropus rufus	GCA_028533765.1	chiroptera
Pteropus vampyrus	GCA_000151845.2	chiroptera
Rhinolophus ferrumequinum	GCA_004115265.3	chiroptera
Rousettus aegyptiacus	GCA_014176215.1	chiroptera
Rousettus leschenaultii	GCA_015472975.1	chiroptera
Rousettus madagascariensis	GCA_028533395.1	chiroptera
Tadarida brasiliensis	GCA_004025005.1	chiroptera
Tonatia saurophila	GCA_004024845.1	chiroptera
Trachops cirrhosus	GCA_028533065.1	chiroptera
Alouatta palliata	GCA_004027835.1	primates
Aotus nancymaae	GCA_000952055.2	primates
Ateles hybridus	GCA_916098195.1	primates
Callithrix jacchus	GCA_011100555.2	primates
Carlito syrichta	GCA_000164805.2	primates
Cebus imitator	GCA_001604975.1	primates
Cercocebus atys	GCA_000955945.1	primates
Cercopithecus mitis	GCA_028627265.1	primates
Cercopithecus mona	GCA_014849445.1	primates
Cercopithecus neglectus	GCA_004027615.1	primates
Cheirogaleus medius	GCA_008086735.1	primates
Chlorocebus sabaeus	GCA_015252025.1	primates
Colobus angolensis	GCA_000951035.1	primates
Colobus guereza	GCA_021498455.1	primates
Eulemur flavifrons	GCA_001262665.1	primates
Eulemur fulvus	GCA_004027275.1	primates
Eulemur macaco	GCA_001262655.1	primates
Eulemur mongoz	GCA_028534055.1	primates
Gorilla gorilla	GCA_029281585.1	primates
Homo sapiens	GCA_000001405.29	primates
Hoolock leuconedys	GCA_023748175.1	primates
Hylobates moloch	GCA_009828535.3	primates
Hylobates pileatus	GCA_021498465.1	primates
Indri indri	GCA_004363605.1	primates
Lemur catta	GCA_020740605.1	primates
Leontopithecus rosalia	GCA_028533165.1	primates
Macaca arctoides	GCA_021188215.1	primates
Macaca cyclopis	GCA_026956025.1	primates
Macaca fascicularis	GCA_012559485.3	primates
Macaca mulatta	GCA_003339765.3	primates
Macaca nemestrina	GCA_000956065.1	primates
Macaca nigra	GCA_928851695.1	primates
Macaca thibetana	GCA_024542745.1	primates
Mandrillus leucophaeus	GCA_000951045.1	primates
Microcebus griseorufus	GCA_008750995.1	primates
Microcebus mittermeieri	GCA_008750955.1	primates
Microcebus murinus	GCA_000165445.3	primates
Microcebus ravelobensis	GCA_008750975.1	primates
Microcebus tavaratra	GCA_008750935.1	primates
Miopithecus talapoin	GCA_028551445.1	primates
Mirza coquereli	GCA_004024645.1	primates
Mirza zaza	GCA_008750895.1	primates
Nasalis larvatus	GCA_000772465.1	primates
Nomascus leucogenys	GCA_006542625.1	primates
Nomascus siki	GCA_023783065.1	primates
Nycticebus bengalensis	GCA_023898255.1	primates
Nycticebus coucang	GCA_027406575.1	primates
Otolemur garnettii	GCA_000181295.3	primates
Pan paniscus	GCA_029289425.1	primates
Pan troglodytes	GCA_028858775.1	primates
Papio anubis	GCA_008728515.2	primates
Papio papio	GCA_028645565.1	primates
Piliocolobus tephrosceles	GCA_002776525.5	primates
Plecturocebus donacophilus	GCA_004027715.1	primates
Pongo abelii	GCA_028885655.1	primates
Pongo pygmaeus	GCA_028885625.1	primates
Prolemur simus	GCA_003258685.1	primates
Propithecus coquereli	GCA_000956105.1	primates
Pygathrix nemaeus	GCA_004024825.1	primates
Rhinopithecus bieti	GCA_001698545.2	primates
Rhinopithecus roxellana	GCA_007565055.1	primates
Saguinus imperator	GCA_004024885.1	primates
Saguinus midas	GCA_021498475.1	primates
Saimiri boliviensis	GCA_016699345.2	primates
Sapajus apella	GCA_009761245.1	primates
Semnopithecus entellus	GCA_004025065.1	primates
Symphalangus syndactylus	GCA_028878055.1	primates
Theropithecus gelada	GCA_003255815.1	primates
Trachypithecus francoisi	GCA_009764315.1	primates
Varecia variegata	GCA_028533085.1	primates
Acinonyx jubatus	GCA_027475565.2	carnivores
Ailuropoda melanoleuca	GCA_002007445.3	carnivores
Ailurus styani	GCA_002007465.1	carnivores
Arctocephalus gazella	GCA_900642305.1	carnivores
Arctocephalus townsendi	GCA_028646355.1	carnivores
Callorhinus ursinus	GCA_003265705.1	carnivores
Caracal caracal	GCA_016801355.1	carnivores
Chrysocyon brachyurus	GCA_028533335.1	carnivores
Crocuta crocuta	GCA_008692635.1	carnivores
Cryptoprocta ferox	GCA_028646485.1	carnivores
Eira barbara	GCA_020311275.1	carnivores
Enhydra lutris	GCA_002288905.2	carnivores
Eumetopias jubatus	GCA_004028035.1	carnivores
Felis catus	GCA_018350175.1	carnivores
Felis chaus	GCA_019924945.1	carnivores
Felis nigripes	GCA_028533295.1	carnivores
Gulo gulo	GCA_024510155.1	carnivores
Halichoerus grypus	GCA_012393455.1	carnivores
Helarctos malayanus	GCA_028533245.1	carnivores
Helogale parvula	GCA_004023845.1	carnivores
Hyaena hyaena	GCA_003009895.1	carnivores
Leopardus geoffroyi	GCA_018350155.1	carnivores
Leptonychotes weddellii	GCA_000349705.1	carnivores
Lontra canadensis	GCA_010015895.1	carnivores
Lutra lutra	GCA_902655055.2	carnivores
Lycaon pictus	GCA_004216515.1	carnivores
Lynx canadensis	GCA_007474595.2	carnivores
Lynx pardinus	GCA_900661375.1	carnivores
Lynx rufus	GCA_022079265.1	carnivores
Manis crassicaudata	GCA_016801295.1	carnivores
Manis javanica	GCA_014570535.1	carnivores
Manis pentadactyla	GCA_014570555.1	carnivores
Martes flavigula	GCA_029410595.1	carnivores
Martes zibellina	GCA_012583365.1	carnivores
Meles meles	GCA_922984935.2	carnivores
Mellivora capensis	GCA_004024625.1	carnivores
Mirounga angustirostris	GCA_021288785.3	carnivores
Mirounga leonina	GCA_011800145.1	carnivores
Mungos mungo	GCA_004023785.1	carnivores
Mustela erminea	GCA_009829155.1	carnivores
Mustela nigripes	GCA_022355385.1	carnivores
Mustela nivalis	GCA_019141155.1	carnivores
Nasua narica	GCA_028533885.1	carnivores
Neofelis diardi	GCA_027422475.1	carnivores
Neofelis nebulosa	GCA_028018385.1	carnivores
Neogale vison	GCA_020171115.1	carnivores
Neomonachus schauinslandi	GCA_002201575.2	carnivores
Nyctereutes procyonoides	GCA_905146905.1	carnivores
Odobenus rosmarus	GCA_000321225.1	carnivores
Otocolobus manul	GCA_028564725.1	carnivores
Otocyon megalotis	GCA_017311455.1	carnivores
Panthera leo	GCA_018350215.1	carnivores
Panthera onca	GCA_028533385.1	carnivores
Panthera pardus	GCA_024362965.1	carnivores
Panthera tigris	GCA_018350195.2	carnivores
Panthera uncia	GCA_023721935.1	carnivores
Paradoxurus hermaphroditus	GCA_004024585.1	carnivores
Phataginus tricuspis	GCA_029783875.1	carnivores
Phoca vitulina	GCA_004348235.1	carnivores
Potos flavus	GCA_028534135.1	carnivores
Prionailurus bengalensis	GCA_016509475.2	carnivores
Prionailurus iriomotensis	GCA_018403415.1	carnivores
Prionailurus viverrinus	GCA_022837055.1	carnivores
Procyon lotor	GCA_028646535.1	carnivores
Proteles cristata	GCA_017311185.1	carnivores
Pteronura brasiliensis	GCA_004024605.1	carnivores
Puma concolor	GCA_003327715.1	carnivores
Puma yagouaroundi	GCA_014898765.1	carnivores
Pusa sibirica	GCA_028975605.1	carnivores
Speothos venaticus	GCA_023170115.1	carnivores
Spilogale gracilis	GCA_004023965.1	carnivores
Suricata suricatta	GCA_006229205.1	carnivores
Taxidea taxus	GCA_003697995.1	carnivores
Tremarctos ornatus	GCA_028551375.1	carnivores
Ursus arctos	GCA_023065955.2	carnivores
Ursus maritimus	GCA_017311325.1	carnivores
Ursus thibetanus	GCA_009660055.1	carnivores
Vulpes ferrilata	GCA_024500485.1	carnivores
Vulpes lagopus	GCA_018345385.1	carnivores
Vulpes vulpes	GCA_003160815.1	carnivores
Zalophus californianus	GCA_009762305.2	carnivores
Acomys cahirinus	GCA_029890205.1	glires
Acomys dimidiatus	GCA_907164435.1	glires
Acomys kempi	GCA_907164505.1	glires
Acomys percivali	GCA_907169655.1	glires
Acomys russatus	GCA_903995435.1	glires
Alexandromys oeconomus	GCA_007455595.1	glires
Aplodontia rufa	GCA_004027875.1	glires
Apodemus speciosus	GCA_002335545.1	glires
Apodemus sylvaticus	GCA_947179515.1	glires
Arvicanthis niloticus	GCA_011762505.1	glires
Arvicola amphibius	GCA_903992535.2	glires
Capromys pilorides	GCA_004027915.1	glires
Castor canadensis	GCA_001984765.1	glires
Cavia aperea	GCA_000688575.1	glires
Cavia porcellus	GCA_000151735.1	glires
Cavia tschudii	GCA_004027695.1	glires
Chinchilla lanigera	GCA_000276665.1	glires
Coendou prehensilis	GCA_028534165.1	glires
Cricetomys ansorgei	GCA_026225945.1	glires
Cricetomys gambianus	GCA_004027575.1	glires
Cricetulus griseus	GCA_000223135.1	glires
Ctenodactylus gundi	GCA_004027205.1	glires
Ctenomys sociabilis	GCA_004027165.1	glires
Cuniculus paca	GCA_004365215.1	glires
Dasyprocta punctata	GCA_004363535.1	glires
Dicrostonyx torquatus	GCA_028555095.1	glires
Dinomys branickii	GCA_004027595.1	glires
Dipodomys merriami	GCA_024711535.1	glires
Dipodomys ordii	GCA_000151885.2	glires
Dipodomys stephensi	GCA_004024685.1	glires
Dolichotis patagonum	GCA_004027295.1	glires
Ellobius lutescens	GCA_001685075.1	glires
Ellobius talpinus	GCA_001685095.1	glires
Erethizon dorsatum	GCA_028451465.1	glires
Fukomys damarensis	GCA_012274545.1	glires
Glaucomys volans	GCA_020662805.1	glires
Glis glis	GCA_004027185.1	glires
Grammomys dolichurus	GCA_019843835.1	glires
Grammomys surdaster	GCA_004785775.1	glires
Graphiurus murinus	GCA_004027655.1	glires
Heterocephalus glaber	GCA_000247695.1	glires
Hydrochoerus hydrochaeris	GCA_004027455.1	glires
Hylomyscus alleni	GCA_019843855.1	glires
Hystrix brachyura	GCA_016801275.1	glires
Hystrix cristata	GCA_004026905.1	glires
Ictidomys tridecemlineatus	GCA_016881025.1	glires
Jaculus jaculus	GCA_020740685.1	glires
Lepus americanus	GCA_004026855.1	glires
Lepus timidus	GCA_029958975.1	glires
Lepus townsendii	GCA_029532125.1	glires
Lophiomys imhausi	GCA_907164525.1	glires
Marmota flaviventris	GCA_003676075.3	glires
Marmota himalayana	GCA_005280165.1	glires
Marmota marmota	GCA_001458135.2	glires
Marmota monax	GCA_021218885.2	glires
Marmota vancouverensis	GCA_005458795.1	glires
Mastomys coucha	GCA_008632895.1	glires
Meriones unguiculatus	GCA_002204375.1	glires
Mesocricetus auratus	GCA_017639785.1	glires
Microtus arvalis	GCA_007455615.1	glires
Microtus californicus	GCA_028537955.1	glires
Microtus fortis	GCA_014885135.2	glires
Microtus montanus	GCA_020392405.1	glires
Microtus ochrogaster	GCA_000317375.1	glires
Microtus richardsoni	GCA_019206885.2	glires
Mus caroli	GCA_900094665.2	glires
Mus minutoides	GCA_902729485.2	glires
Mus musculus	GCA_000001635.9	glires
Mus pahari	GCA_900095145.2	glires
Mus spicilegus	GCA_003336285.2	glires
Mus spretus	GCA_921997135.2	glires
Muscardinus avellanarius	GCA_004027005.1	glires
Myocastor coypus	GCA_004027025.1	glires
Myodes glareolus	GCA_902806735.1	glires
Nannospalax galili	GCA_000622305.1	glires
Neodon shergylaensis	GCA_025134845.1	glires
Neotoma lepida	GCA_001675575.1	glires
Ochotona curzoniae	GCA_017591425.1	glires
Ochotona princeps	GCA_014633375.1	glires
Octodon degus	GCA_000260255.1	glires
Octomys mimax	GCA_002564305.1	glires
Ondatra zibethicus	GCA_004026605.1	glires
Onychomys arenicola	GCA_949786405.1	glires
Onychomys leucogaster	GCA_949786385.1	glires
Onychomys torridus	GCA_903995425.1	glires
Orientallactaga bullata	GCA_004027895.1	glires
Oryctolagus cuniculus	GCA_009806435.2	glires
Pachyuromys duprasi	GCA_028658305.1	glires
Pedetes capensis	GCA_007922755.1	glires
Perognathus longimembris	GCA_023159225.1	glires
Peromyscus attwateri	GCA_902168425.1	glires
Peromyscus aztecus	GCA_902168405.1	glires
Peromyscus californicus	GCA_007827085.3	glires
Peromyscus eremicus	GCA_949786415.1	glires
Peromyscus leucopus	GCA_004664715.2	glires
Peromyscus maniculatus	GCA_003704035.3	glires
Peromyscus melanophrys	GCA_902168415.1	glires
Peromyscus nudipes	GCA_902168325.1	glires
Peromyscus polionotus	GCA_003704135.2	glires
Petromus typicus	GCA_004026965.1	glires
Phodopus sungorus	GCA_023856395.1	glires
Praomys delectorum	GCA_019843815.1	glires
Psammomys obesus	GCA_907164565.1	glires
Rattus norvegicus	GCA_015227675.2	glires
Rattus rattus	GCA_011064425.1	glires
Rhabdomys dilectus	GCA_019844195.1	glires
Rhizomys pruinosus	GCA_009823505.1	glires
Rhombomys opimus	GCA_010120015.1	glires
Rhynchomys soricoides	GCA_019843965.1	glires
Sciurus carolinensis	GCA_902686445.2	glires
Sciurus niger	GCA_020740815.1	glires
Sciurus vulgaris	GCA_902686455.2	glires
Sigmodon hispidus	GCA_004025045.1	glires
Spermophilus dauricus	GCA_002406435.1	glires
Sylvilagus bachmani	GCA_015711505.1	glires
Sylvilagus floridanus	GCA_949820135.1	glires
Tamias sibiricus	GCA_025594165.1	glires
Thomomys bottae	GCA_024803745.1	glires
Thryonomys swinderianus	GCA_004025085.1	glires
Tokudaia osimensis	GCA_027943515.1	glires
Tympanoctomys barrerae	GCA_002564285.1	glires
Typhlomys cinereus	GCA_023101885.1	glires
Urocitellus parryii	GCA_003426925.1	glires
Uromys caudimaculatus	GCA_028551405.1	glires
Xerus inauris	GCA_004024805.1	glires
Xerus rutilus	GCA_028644305.1	glires
Zapus hudsonius	GCA_004024765.1	glires
Addax nasomaculatus	GCA_019593525.1	euungulates
Aepyceros melampus	GCA_006408695.1	euungulates
Alces alces	GCA_015832495.2	euungulates
Antidorcas marsupialis	GCA_006408585.1	euungulates
Antilocapra americana	GCA_007570785.1	euungulates
Axis porcinus	GCA_003798545.1	euungulates
Babyrousa celebensis	GCA_028533215.1	euungulates
Balaenoptera acutorostrata	GCA_000493695.1	euungulates
Balaenoptera bonaerensis	GCA_000978805.1	euungulates
Balaenoptera musculus	GCA_009873245.3	euungulates
Balaenoptera physalus	GCA_023338255.1	euungulates
Balaenoptera ricei	GCA_028023285.1	euungulates
Beatragus hunteri	GCA_004027495.1	euungulates
Bison bison	GCA_000754665.1	euungulates
Bos frontalis	GCA_007844835.1	euungulates
Bos gaurus	GCA_014182915.2	euungulates
Bos grunniens	GCA_005887515.3	euungulates
Bos indicus	GCA_000247795.2	euungulates
Bos mutus	GCA_000298355.1	euungulates
Bos taurus	GCA_002263795.3	euungulates
Bubalus bubalis	GCA_019923935.1	euungulates
Bubalus carabanensis	GCA_029407905.2	euungulates
Bubalus depressicornis	GCA_025584935.1	euungulates
Budorcas taxicolor	GCA_023091745.2	euungulates
Camelus bactrianus	GCA_000767855.1	euungulates
Camelus dromedarius	GCA_000803125.3	euungulates
Camelus ferus	GCA_009834535.1	euungulates
Caperea marginata	GCA_029224305.1	euungulates
Capra aegagrus	GCA_000978405.1	euungulates
Capra hircus	GCA_001704415.2	euungulates
Capra ibex	GCA_006410555.1	euungulates
Capra sibirica	GCA_003182615.2	euungulates
Capreolus pygargus	GCA_012922965.1	euungulates
Catagonus wagneri	GCA_004024745.2	euungulates
Cephalophus harveyi	GCA_006410635.1	euungulates
Ceratotherium simum	GCA_000283155.1	euungulates
Cervus albirostris	GCA_006408465.1	euungulates
Cervus canadensis	GCA_019320065.1	euungulates
Cervus elaphus	GCA_910594005.1	euungulates
Cervus hanglu	GCA_010411085.1	euungulates
Connochaetes taurinus	GCA_006408615.1	euungulates
Damaliscus lunatus	GCA_006408505.1	euungulates
Delphinapterus leucas	GCA_002288925.3	euungulates
Delphinus delphis	GCA_030062865.1	euungulates
Dicerorhinus sumatrensis	GCA_014189135.1	euungulates
Diceros bicornis	GCA_020826845.1	euungulates
Elaphurus davidianus	GCA_021018665.1	euungulates
Equus asinus	GCA_016077325.2	euungulates
Equus caballus	GCA_002863925.1	euungulates
Equus przewalskii	GCA_000696695.1	euungulates
Equus quagga	GCA_021613505.1	euungulates
Eschrichtius robustus	GCA_028021215.1	euungulates
Eubalaena glacialis	GCA_028564815.1	euungulates
Eubalaena japonica	GCA_004363455.1	euungulates
Eudorcas thomsonii	GCA_006408755.1	euungulates
Giraffa camelopardalis	GCA_017591445.1	euungulates
Giraffa tippelskirchi	GCA_013496395.1	euungulates
Globicephala melas	GCA_006547405.1	euungulates
Grampus griseus	GCA_028646425.1	euungulates
Hemitragus hylocrius	GCA_004026825.1	euungulates
Hexaprotodon liberiensis	GCA_023065765.1	euungulates
Hippopotamus amphibius	GCA_030028045.1	euungulates
Hippotragus niger	GCA_006942125.1	euungulates
Hydropotes inermis	GCA_020226075.1	euungulates
Hyperoodon ampullatus	GCA_949752795.1	euungulates
Inia geoffrensis	GCA_004363515.1	euungulates
Kobus ellipsiprymnus	GCA_006410655.1	euungulates
Kobus leche	GCA_014926565.1	euungulates
Kogia breviceps	GCA_026419965.1	euungulates
Lagenorhynchus albirostris	GCA_949774975.1	euungulates
Lagenorhynchus obliquidens	GCA_003676395.1	euungulates
Lama glama	GCA_013239585.1	euungulates
Lama guanicoe	GCA_013239625.1	euungulates
Lipotes vexillifer	GCA_000442215.2	euungulates
Litocranius walleri	GCA_006410535.1	euungulates
Madoqua kirkii	GCA_006408675.1	euungulates
Megaptera novaeangliae	GCA_004329385.1	euungulates
Mesoplodon bidens	GCA_004027085.1	euungulates
Mesoplodon densirostris	GCA_025265405.1	euungulates
Monodon monoceros	GCA_005190385.3	euungulates
Moschus berezovskii	GCA_022376915.1	euungulates
Moschus chrysogaster	GCA_006461725.1	euungulates
Moschus moschiferus	GCA_004024705.2	euungulates
Muntiacus crinifrons	GCA_020276665.1	euungulates
Muntiacus gongshanensis	GCA_020226025.1	euungulates
Muntiacus muntjak	GCA_008782695.1	euungulates
Muntiacus reevesi	GCA_020226045.1	euungulates
Nanger dama	GCA_917880005.1	euungulates
Nanger granti	GCA_006408635.1	euungulates
Neophocaena asiaeorientalis	GCA_003031525.2	euungulates
Neotragus moschatus	GCA_006410615.1	euungulates
Neotragus pygmaeus	GCA_006410875.1	euungulates
Odocoileus hemionus	GCA_020976825.1	euungulates
Odocoileus virginianus	GCA_002102435.1	euungulates
Okapia johnstoni	GCA_024291935.2	euungulates
Orcinus orca	GCA_937001465.1	euungulates
Oreamnos americanus	GCA_009758055.1	euungulates
Oreotragus oreotragus	GCA_006410675.1	euungulates
Oryx dammah	GCA_014754425.2	euungulates
Oryx gazella	GCA_003945745.1	euungulates
Ovibos moschatus	GCA_021462335.1	euungulates
Ovis ammon	GCA_028583565.1	euungulates
Ovis aries	GCA_016772045.1	euungulates
Ovis canadensis	GCA_004026945.1	euungulates
Ovis nivicola	GCA_903231385.1	euungulates
Ovis orientalis	GCA_014523465.1	euungulates
Phacochoerus africanus	GCA_016906955.1	euungulates
Philantomba maxwellii	GCA_006410695.1	euungulates
Phocoena phocoena	GCA_004363495.1	euungulates
Phocoena sinus	GCA_008692025.1	euungulates
Physeter catodon	GCA_002837175.5	euungulates
Platanista minor	GCA_004363435.1	euungulates
Procapra przewalskii	GCA_006410515.1	euungulates
Pseudois nayaur	GCA_003182575.1	euungulates
Rangifer tarandus	GCA_951394145.1	euungulates
Raphicerus campestris	GCA_006410735.1	euungulates
Redunca redunca	GCA_006410935.1	euungulates
Rhinoceros unicornis	GCA_028646465.1	euungulates
Saiga tatarica	GCA_004024985.1	euungulates
Sousa chinensis	GCA_007760645.1	euungulates
Steno bredanensis	GCA_028646385.1	euungulates
Sus cebifrons	GCA_905335845.1	euungulates
Sus scrofa	GCA_000003025.6	euungulates
Sylvicapra grimmia	GCA_006408735.1	euungulates
Syncerus caffer	GCA_902825105.1	euungulates
Tapirus indicus	GCA_004024905.1	euungulates
Tapirus terrestris	GCA_004025025.1	euungulates
Tragelaphus buxtoni	GCA_006411685.1	euungulates
Tragelaphus imberbis	GCA_006410775.1	euungulates
Tragelaphus scriptus	GCA_006410495.1	euungulates
Tragelaphus strepsiceros	GCA_006410795.1	euungulates
Tragulus javanicus	GCA_004024965.2	euungulates
Tragulus kanchil	GCA_022376925.1	euungulates
Tursiops aduncus	GCA_003227395.1	euungulates
Tursiops truncatus	GCA_011762595.1	euungulates
Vicugna pacos	GCA_000164845.5	euungulates
Vicugna vicugna	GCA_013265495.1	euungulates
Ziphius cavirostris	GCA_004364475.1	euungulates
