## Supplemental Tables 1-9 for "Insights into longevity and virus-driven adaptation from *Myotis* bat genomes": SupplementaryDataTable_4-PKR.xlsx

### Sheet: PKR Viability
Sample	Concentration	Facet_wrap	PKR	Condition	Name	RLU	Normalised_RLU	Replicate
Etoposide	100	Dose 100 ng	Etoposide	Control_pos	Etoposide_100	789670	0.664146	Rep1
Etoposide	100	Dose 100 ng	Etoposide	Control_pos	Etoposide_100	298935	0.301731	Rep2
Etoposide	100	Dose 100 ng	Etoposide	Control_pos	Etoposide_100	856911	0.862882	Rep4
Etoposide	100	Dose 100 ng	Etoposide	Control_pos	Etoposide_100	213590	0.766674	Rep5
Etoposide	200	Dose 100 ng	Etoposide	Control_pos	Etoposide_200	441913	0.371668	Rep1
Etoposide	200	Dose 100 ng	Etoposide	Control_pos	Etoposide_200	256281	0.258678	Rep2
Etoposide	200	Dose 100 ng	Etoposide	Control_pos	Etoposide_200	369891	0.372468	Rep4
Etoposide	200	Dose 100 ng	Etoposide	Control_pos	Etoposide_200	163956	0.588514	Rep5
Etoposide	250	Dose 100 ng	Etoposide	Control_pos	Etoposide_250	387187	0.325641	Rep1
Etoposide	250	Dose 100 ng	Etoposide	Control_pos	Etoposide_250	226010	0.228124	Rep2
Etoposide	250	Dose 100 ng	Etoposide	Control_pos	Etoposide_250	261384	0.263205	Rep4
Etoposide	250	Dose 100 ng	Etoposide	Control_pos	Etoposide_250	134612	0.483185	Rep5
myomyo PKR1 100 ng	100 ng	Dose 100 ng	PKR1	Myotis_myotis	myomyo PKR1 100 ng_100 ng	1061000	0.902979	Rep1
myomyo PKR1 100 ng	100 ng	Dose 100 ng	PKR1	Myotis_myotis	myomyo PKR1 100 ng_100 ng	565150	0.882819	Rep2
myomyo PKR1 100 ng	100 ng	Dose 100 ng	PKR1	Myotis_myotis	myomyo PKR1 100 ng_100 ng	772554	0.829933	Rep4
myomyo PKR1 100 ng	100 ng	Dose 100 ng	PKR1	Myotis_myotis	myomyo PKR1 100 ng_100 ng	967785	0.994965	Rep5
myomyo PKR1 200 ng	200 ng	Dose 200 ng	PKR1	Myotis_myotis	myomyo PKR1 200 ng_200 ng	680645	0.568151	Rep1
myomyo PKR1 200 ng	200 ng	Dose 200 ng	PKR1	Myotis_myotis	myomyo PKR1 200 ng_200 ng	444548	0.631677	Rep2
myomyo PKR1 200 ng	200 ng	Dose 200 ng	PKR1	Myotis_myotis	myomyo PKR1 200 ng_200 ng	826332	0.672909	Rep4
myomyo PKR1 200 ng	200 ng	Dose 200 ng	PKR1	Myotis_myotis	myomyo PKR1 200 ng_200 ng	781153	0.435183	Rep5
myomyo PKR1+2 100 ng	100 ng	Dose 100 ng	PKR1+2	Myotis_myotis	myomyo PKR1+2 100 ng_100 ng	1435000	1.22128	Rep1
myomyo PKR1+2 100 ng	100 ng	Dose 100 ng	PKR1+2	Myotis_myotis	myomyo PKR1+2 100 ng_100 ng	632926	0.988692	Rep2
myomyo PKR1+2 100 ng	100 ng	Dose 100 ng	PKR1+2	Myotis_myotis	myomyo PKR1+2 100 ng_100 ng	1139000	1.2236	Rep4
myomyo PKR1+2 100 ng	100 ng	Dose 100 ng	PKR1+2	Myotis_myotis	myomyo PKR1+2 100 ng_100 ng	1131000	1.16276	Rep5
myomyo PKR1+2 200 ng	200 ng	Dose 200 ng	PKR1+2	Myotis_myotis	myomyo PKR1+2 200 ng_200 ng	583200	0.486811	Rep1
myomyo PKR1+2 200 ng	200 ng	Dose 200 ng	PKR1+2	Myotis_myotis	myomyo PKR1+2 200 ng_200 ng	484118	0.687904	Rep2
myomyo PKR1+2 200 ng	200 ng	Dose 200 ng	PKR1+2	Myotis_myotis	myomyo PKR1+2 200 ng_200 ng	623911	0.508071	Rep4
myomyo PKR1+2 200 ng	200 ng	Dose 200 ng	PKR1+2	Myotis_myotis	myomyo PKR1+2 200 ng_200 ng	1022000	0.569359	Rep5
myomyo PKR2 100 ng	100 ng	Dose 100 ng	PKR2	Myotis_myotis	myomyo PKR2 100 ng_100 ng	1176000	1.00085	Rep1
myomyo PKR2 100 ng	100 ng	Dose 100 ng	PKR2	Myotis_myotis	myomyo PKR2 100 ng_100 ng	598068	0.93424	Rep2
myomyo PKR2 100 ng	100 ng	Dose 100 ng	PKR2	Myotis_myotis	myomyo PKR2 100 ng_100 ng	960362	1.03169	Rep4
myomyo PKR2 100 ng	100 ng	Dose 100 ng	PKR2	Myotis_myotis	myomyo PKR2 100 ng_100 ng	1007000	1.03528	Rep5
myomyo PKR2 200 ng	200 ng	Dose 200 ng	PKR2	Myotis_myotis	myomyo PKR2 200 ng_200 ng	614491	0.512931	Rep1
myomyo PKR2 200 ng	200 ng	Dose 200 ng	PKR2	Myotis_myotis	myomyo PKR2 200 ng_200 ng	652832	0.927637	Rep2
myomyo PKR2 200 ng	200 ng	Dose 200 ng	PKR2	Myotis_myotis	myomyo PKR2 200 ng_200 ng	931645	0.758669	Rep4
myomyo PKR2 200 ng	200 ng	Dose 200 ng	PKR2	Myotis_myotis	myomyo PKR2 200 ng_200 ng	866156	0.482538	Rep5
myovel PKR1 100 ng	100 ng	Dose 100 ng	PKR1	Myotis_velifer	myovel PKR1 100 ng_100 ng	1302000	1.10809	Rep1
myovel PKR1 100 ng	100 ng	Dose 100 ng	PKR1	Myotis_velifer	myovel PKR1 100 ng_100 ng	617697	0.964903	Rep2
myovel PKR1 100 ng	100 ng	Dose 100 ng	PKR1	Myotis_velifer	myovel PKR1 100 ng_100 ng	919161	0.987429	Rep4
myovel PKR1 100 ng	100 ng	Dose 100 ng	PKR1	Myotis_velifer	myovel PKR1 100 ng_100 ng	916791	0.942539	Rep5
myovel PKR1 200 ng	200 ng	Dose 200 ng	PKR1	Myotis_velifer	myovel PKR1 200 ng_200 ng	962723	0.803609	Rep1
myovel PKR1 200 ng	200 ng	Dose 200 ng	PKR1	Myotis_velifer	myovel PKR1 200 ng_200 ng	451186	0.64111	Rep2
myovel PKR1 200 ng	200 ng	Dose 200 ng	PKR1	Myotis_velifer	myovel PKR1 200 ng_200 ng	529036	0.430811	Rep4
myovel PKR1 200 ng	200 ng	Dose 200 ng	PKR1	Myotis_velifer	myovel PKR1 200 ng_200 ng	890315	0.495997	Rep5
myovel PKR1+2 100 ng	100 ng	Dose 100 ng	PKR1+2	Myotis_velifer	myovel PKR1+2 100 ng_100 ng	1122000	0.954894	Rep1
myovel PKR1+2 100 ng	100 ng	Dose 100 ng	PKR1+2	Myotis_velifer	myovel PKR1+2 100 ng_100 ng	560412	0.875418	Rep2
myovel PKR1+2 100 ng	100 ng	Dose 100 ng	PKR1+2	Myotis_velifer	myovel PKR1+2 100 ng_100 ng	554078	0.59523	Rep4
myovel PKR1+2 100 ng	100 ng	Dose 100 ng	PKR1+2	Myotis_velifer	myovel PKR1+2 100 ng_100 ng	1075000	1.10519	Rep5
myovel PKR1+2 200 ng	200 ng	Dose 200 ng	PKR1+2	Myotis_velifer	myovel PKR1+2 200 ng_200 ng	641698	0.535641	Rep1
myovel PKR1+2 200 ng	200 ng	Dose 200 ng	PKR1+2	Myotis_velifer	myovel PKR1+2 200 ng_200 ng	533347	0.757856	Rep2
myovel PKR1+2 200 ng	200 ng	Dose 200 ng	PKR1+2	Myotis_velifer	myovel PKR1+2 200 ng_200 ng	542658	0.441904	Rep4
myovel PKR1+2 200 ng	200 ng	Dose 200 ng	PKR1+2	Myotis_velifer	myovel PKR1+2 200 ng_200 ng	875974	0.488008	Rep5
myovel PKR2 100 ng	100 ng	Dose 100 ng	PKR2	Myotis_velifer	myovel PKR2 100 ng_100 ng	1165000	0.991489	Rep1
myovel PKR2 100 ng	100 ng	Dose 100 ng	PKR2	Myotis_velifer	myovel PKR2 100 ng_100 ng	689872	1.07765	Rep2
myovel PKR2 100 ng	100 ng	Dose 100 ng	PKR2	Myotis_velifer	myovel PKR2 100 ng_100 ng	797471	0.856701	Rep4
myovel PKR2 100 ng	100 ng	Dose 100 ng	PKR2	Myotis_velifer	myovel PKR2 100 ng_100 ng	955944	0.982792	Rep5
myovel PKR2 200 ng	200 ng	Dose 200 ng	PKR2	Myotis_velifer	myovel PKR2 200 ng_200 ng	660768	0.551559	Rep1
myovel PKR2 200 ng	200 ng	Dose 200 ng	PKR2	Myotis_velifer	myovel PKR2 200 ng_200 ng	591055	0.839855	Rep2
myovel PKR2 200 ng	200 ng	Dose 200 ng	PKR2	Myotis_velifer	myovel PKR2 200 ng_200 ng	447296	0.364248	Rep4
myovel PKR2 200 ng	200 ng	Dose 200 ng	PKR2	Myotis_velifer	myovel PKR2 200 ng_200 ng	820282	0.456982	Rep5
pSG5	200 ng	Dose 200 ng	pSG5	Control_neg	pSG5 200 ng_200 ng	1198000	1	Rep1
pSG5	200 ng	Dose 200 ng	pSG5	Control_neg	pSG5 200 ng_200 ng	703758	1	Rep2
pSG5	200 ng	Dose 200 ng	pSG5	Control_neg	pSG5 200 ng_200 ng	1228000	1	Rep4
pSG5	200 ng	Dose 200 ng	pSG5	Control_neg	pSG5 200 ng_200 ng	1795000	1	Rep5
pSG5	100 ng	Dose 100 ng	pSG5	Control_neg	pSG5_100 ng	1175000	1	Rep1
pSG5	100 ng	Dose 100 ng	pSG5	Control_neg	pSG5_100 ng	640165	1	Rep2
pSG5	100 ng	Dose 100 ng	pSG5	Control_neg	pSG5_100 ng	930863	1	Rep4
pSG5	100 ng	Dose 100 ng	pSG5	Control_neg	pSG5_100 ng	972682	1	Rep5

### Sheet: PKR Translation
Sample	PKR	Condition	RLU	Normalised_RLU	Replicate
myomyo PKR1	PKR1	Myotis_myotis	57829	0.361647308	Rep1
myomyo PKR1	PKR1	Myotis_myotis	19157	0.1	Rep10
myomyo PKR1	PKR1	Myotis_myotis	10698	0.11	Rep11
myomyo PKR1	PKR1	Myotis_myotis	819447	0.830906025	Rep12
myomyo PKR1	PKR1	Myotis_myotis	99423	0.164723438	Rep2
myomyo PKR1	PKR1	Myotis_myotis	432174	0.397942093	Rep4
myomyo PKR1	PKR1	Myotis_myotis	19365.5	0.11	Rep7
myomyo PKR1	PKR1	Myotis_myotis	47714	0.15	Rep8
myomyo PKR1	PKR1	Myotis_myotis	19574	0.13	Rep9
myomyo PKR1+2	PKR1+2	Myotis_myotis	54581	0.341337375	Rep1
myomyo PKR1+2	PKR1+2	Myotis_myotis	34718	0.18	Rep10
myomyo PKR1+2	PKR1+2	Myotis_myotis	11458	0.12	Rep11
myomyo PKR1+2	PKR1+2	Myotis_myotis	759793	0.770418508	Rep12
myomyo PKR1+2	PKR1+2	Myotis_myotis	421829	0.698881447	Rep2
myomyo PKR1+2	PKR1+2	Myotis_myotis	478117	0.440246011	Rep4
myomyo PKR1+2	PKR1+2	Myotis_myotis	35247.5	0.21	Rep7
myomyo PKR1+2	PKR1+2	Myotis_myotis	66063	0.2	Rep8
myomyo PKR1+2	PKR1+2	Myotis_myotis	35777	0.25	Rep9
myomyo PKR2	PKR2	Myotis_myotis	37395	0.2338592	Rep1
myomyo PKR2	PKR2	Myotis_myotis	49067	0.25	Rep10
myomyo PKR2	PKR2	Myotis_myotis	1715	0.02	Rep11
myomyo PKR2	PKR2	Myotis_myotis	1036761	1.051258912	Rep12
myomyo PKR2	PKR2	Myotis_myotis	351856	0.582951536	Rep2
myomyo PKR2	PKR2	Myotis_myotis	405172	0.373078884	Rep4
myomyo PKR2	PKR2	Myotis_myotis	47666.5	0.28	Rep7
myomyo PKR2	PKR2	Myotis_myotis	162684	0.5	Rep8
myomyo PKR2	PKR2	Myotis_myotis	46266	0.32	Rep9
myovel PKR1	PKR1	Myotis_velifer	53607	0.335242102	Rep1
myovel PKR1	PKR1	Myotis_velifer	45904	0.47	Rep11
myovel PKR1	PKR1	Myotis_velifer	627020	0.63578883	Rep12
myovel PKR1	PKR1	Myotis_velifer	424469	0.703256473	Rep2
myovel PKR1	PKR1	Myotis_velifer	382556	0.352254266	Rep4
myovel PKR1+2	PKR1+2	Myotis_velifer	58194	0.363931993	Rep1
myovel PKR1+2	PKR1+2	Myotis_velifer	26043	0.27	Rep11
myovel PKR1+2	PKR1+2	Myotis_velifer	666006	0.675319329	Rep12
myovel PKR1+2	PKR1+2	Myotis_velifer	343354	0.568864967	Rep2
myovel PKR1+2	PKR1+2	Myotis_velifer	876495	0.807069038	Rep4
myovel PKR2	PKR2	Myotis_velifer	87695	0.548420315	Rep1
myovel PKR2	PKR2	Myotis_velifer	51134	0.53	Rep11
myovel PKR2	PKR2	Myotis_velifer	1260000	1.277619653	Rep12
myovel PKR2	PKR2	Myotis_velifer	527677	0.874250303	Rep2
myovel PKR2	PKR2	Myotis_velifer	857526	0.789602547	Rep4
pSG5	pSG5	Control_neg	159905	1	Rep1
pSG5	pSG5	Control_neg	96926	1	Rep11
pSG5	pSG5	Control_neg	986209	1	Rep12
pSG5	pSG5	Control_neg	603577	1	Rep2
pSG5	pSG5	Control_neg	1086022	1	Rep4
pSG5	pSG5	Control_neg	170612	1	Rep7
pSG5	pSG5	Control_neg	328324	1	Rep8
pSG5	pSG5	Control_neg	145066	1	Rep9
SAMD9L	SAMD9L	Control_pos	14041	0.087810288	Rep1
SAMD9L	SAMD9L	Control_pos	718	0.00366	Rep10
SAMD9L	SAMD9L	Control_pos	2932	0.03	Rep11
SAMD9L	SAMD9L	Control_pos	265921	0.269639938	Rep12
SAMD9L	SAMD9L	Control_pos	171099	0.283475964	Rep2
SAMD9L	SAMD9L	Control_pos	282404	0.260035168	Rep4
SAMD9L	SAMD9L	Control_pos	709	0	Rep7
SAMD9L	SAMD9L	Control_pos	2564	0.01	Rep8
SAMD9L	SAMD9L	Control_pos	700	0.004825	Rep9

### Sheet: PKR Antiviral VSV
Sample	Condition	Species	Normalised_%GFP+	Replicate	Virus
pSG5_NA	pSG5	NA	1	Rep1	VSV
pSG5_NA	pSG5	NA	1	Rep2	VSV
pSG5_NA	pSG5	NA	1	Rep3	VSV
pSG5_NA	pSG5	NA	1	Rep4	VSV
pSG5_NA	pSG5	NA	1	Rep5	VSV
pSG5_NA	pSG5	NA	1	Rep6	VSV
pSG5_NA	ISG20	NA	0.1	Rep1	VSV
pSG5_NA	ISG20	NA	0.09	Rep2	VSV
pSG5_NA	ISG20	NA	0.07	Rep3	VSV
pSG5_NA	ISG20	NA	0.29	Rep4	VSV
pSG5_NA	ISG20	NA	0.07	Rep5	VSV
pSG5_NA	ISG20	NA	0.36	Rep6	VSV
PKR1_M. myotis	PKR1	M. myotis	0.15	Rep1	VSV
PKR1_M. myotis	PKR1	M. myotis	0.14	Rep2	VSV
PKR1_M. myotis	PKR1	M. myotis	0.51	Rep3	VSV
PKR1_M. myotis	PKR1	M. myotis	0.65	Rep4	VSV
PKR1_M. myotis	PKR1	M. myotis	0.4	Rep5	VSV
PKR1_M. myotis	PKR1	M. myotis	0.63	Rep6	VSV
PKR2_M. myotis	PKR2	M. myotis	0.27	Rep1	VSV
PKR2_M. myotis	PKR2	M. myotis	0.45	Rep2	VSV
PKR2_M. myotis	PKR2	M. myotis	0.46	Rep3	VSV
PKR2_M. myotis	PKR2	M. myotis	0.7	Rep4	VSV
PKR2_M. myotis	PKR2	M. myotis	0.29	Rep5	VSV
PKR2_M. myotis	PKR2	M. myotis	0.78	Rep6	VSV
PKR1+2_M. myotis	PKR1+2	M. myotis	0.35	Rep1	VSV
PKR1+2_M. myotis	PKR1+2	M. myotis	0.93	Rep2	VSV
PKR1+2_M. myotis	PKR1+2	M. myotis	0.39	Rep3	VSV
PKR1+2_M. myotis	PKR1+2	M. myotis	0.72	Rep4	VSV
PKR1+2_M. myotis	PKR1+2	M. myotis	0.29	Rep5	VSV
PKR1+2_M. myotis	PKR1+2	M. myotis	0.78	Rep6	VSV
PKR1_M. velifer	PKR1	M. velifer	0.84	Rep4	VSV
PKR1_M. velifer	PKR1	M. velifer	0.36	Rep5	VSV
PKR1_M. velifer	PKR1	M. velifer	0.37	Rep6	VSV
PKR2_M. velifer	PKR2	M. velifer	0.43	Rep4	VSV
PKR2_M. velifer	PKR2	M. velifer	0.39	Rep5	VSV
PKR2_M. velifer	PKR2	M. velifer	0.9	Rep6	VSV
PKR1+2_M. velifer	PKR1+2	M. velifer	0.89	Rep4	VSV
PKR1+2_M. velifer	PKR1+2	M. velifer	0.42	Rep5	VSV
PKR1+2_M. velifer	PKR1+2	M. velifer	0.81	Rep6	VSV

### Sheet: PKR Antiviral SINV
Relative fluorescence area (GFP/total cell area)
SINV MOI 0.2
	Empty vector				MM PKR1				MM PKR2				MM PKR1+2
Time (h)	replicate 1	replicate 2	replicate 3		replicate 1	replicate 2	replicate 3		replicate 1	replicate 2	replicate 3		replicate 1	replicate 2	replicate 3
0	0.000915	0.004221	0.003651		0.001878	0	0		0.001053	0	0		0	0	0
2	0.000808	0.002296	0.003431		0.001432	0.002608	0		0.000916	0.00163	0		0	0	0
4	0.000772	0.00193	0.002729		0.001594	0.005001	0		0	0.006256	0		0	0	0
6	0.039974	0.043055	0.00989		0.001363	0.011222	0		0	0.02219	0		0.014471	0.028216	0.009095
8	0.14247	0.126161	0.037365		0.041454	0.030658	0.005441		0.008534	0.050329	0.034466		0.031895	0.073144	0.044067
10	0.295847	0.237096	0.128594		0.081048	0.069318	0.026844		0.05408	0.081909	0.050683		0.097675	0.116688	0.110362
12	0.556171	0.557906	0.223179		0.172458	0.145799	0.041479		0.123975	0.111269	0.079723		0.167054	0.160571	0.147439
14	1.08656	0.98573	0.354514		0.256709	0.299702	0.08622		0.233675	0.218624	0.109642		0.37122	0.222806	0.300346
16	1.77425	1.50579	0.542799		0.287086	0.458632	0.113884		0.389146	0.331034	0.14307		0.714909	0.290438	0.497829
18	2.62075	2.47063	0.804447		0.338863	0.626089	0.145586		0.629207	0.552827	0.209152		1.19743	0.349089	0.627384
20	3.91705	3.61171	1.05074		0.477376	0.83191	0.253072		0.963848	0.781575	0.382099		1.8214	0.392835	0.772685
22	5.71949	5.05546	1.3801		0.548207	1.03546	0.331088		1.38782	1.02466	0.663344		2.40455	0.457737	0.955504
24	8.23254	6.61695	1.9284		0.661804	1.32876	0.338294		1.96864	1.44537	0.952217		3.23607	0.532211	1.19436
26	12.1541	8.19416	2.99303		0.844055	1.60361	0.345293		2.80291	1.84474	1.21316		4.32566	0.607614	1.37236
28	17.6618	9.81486	5.33681		1.0523	1.79669	0.365408		3.9318	2.33107	1.71674		5.80406	0.699263	1.73951
30	24.3367	11.3826	8.9014		1.60165	2.00835	0.432485		5.42686	2.98901	2.57433		7.82617	0.85318	2.11546
32	31.3771	13.1948	14.634		2.58301	2.1771	0.475371		7.3206	3.8198	3.81558		10.2691	1.18042	2.65539
34	37.6047	14.7607	21.6913		3.60739	2.55135	0.647106		9.41547	4.79334	5.71701		13.1218	1.49364	3.46448
36	41.5179	16.6572	28.0177		5.07348	2.79225	0.819301		12.126	6.3104	8.27174		16.3186	2.08798	5.07639
38	43.4657	18.1735	33.2777		6.96547	3.11224	1.05844		15.3877	7.74832	11.6495		20.0887	2.735	7.45802
40	43.4894	19.051	36.6896		9.81391	3.34817	1.50815		18.572	9.12214	15.5083		24.049	3.6994	10.7202
42	42.1689	20.068	38.5065		12.9072	3.51159	2.20471		22.2188	10.3894	19.6062		27.5059	5.03282	14.5589
44	40.0021	20.932	39.1654		16.7401	3.68796	3.2264		25.2645	12.0799	23.0315		30.6919	6.54987	17.9623
46	37.9095	21.1624	38.5127		20.8071	3.96866	4.75441		27.5466	13.3925	25.7914		32.5332	8.16691	20.9064
